# A unified classification system for HIV-1 5’ long terminal repeats

**DOI:** 10.1101/2022.12.07.519241

**Authors:** Xing Guo, Dan Yu, Mengying Liu, Hanping Li, Mingyue Chen, Xinyu Wang, Xiuli Zhai, Bohan Zhang, Yanglan Wang, Caiqing Yang, Chunlei Wang, Yongjian Liu, Jingwan Han, Xiaolin Wang, Tianyi Li, Jingyun Li, Lei Jia, Lin Li

## Abstract

The HIV-1 provirus mainly consists of internal coding region flanked by the 2 same long terminal repeats (LTRs) at each terminus. The LTRs play important roles in HIV-1 reverse transcription, integration, and transcription by the association with host factors. However, despite of the significant study advances of the internal coding regions of HIV-1 by using definite reference classification, there are no systematic classifications for HIV-1 5’ LTRs, which hinders our elaboration on 5’ LTR and a better understanding of the viral origin, spread and therapy. Here, by analyzing all available resources of 5’ LTR sequences in public databases following 4 recognized principles for the reference classification, 83 representatives and 14 consensus sequences were identified as representatives of 2 groups, 6 subtypes, 6 sub-subtypes, and 9 CRFs. To test the reliability of our established classification system, the constructed references were applied to identify the 5’ LTR assignment of the 22 clinical isolates in China. The results revealed that 16 out of 22 tested strains showed a consistent subtype classification with the previous LTR-independent classification system. However, 6 strains, for which recombination events within 5’ LTR were demonstrated, unexpectedly showed a different subtype classification, leading a significant change of binding sites for important transcription factors including SP1, p53, and NF-κB. The binding change of these transcriptional factors would probably affect the transcriptional activity of 5’ LTR. This study established a unified classification system for HIV-1 5’ LTRs, which will facilitate HIV-1 characterization and be helpful for both basic and clinical research fields.

**IMPORTANCE:** Here, a scientific, reliable, and usable classification system based on the 5’ LTR sequences was established, which will allow us to effectively facilitate the precise typing of HIV-1 strains. This classification system was applied to 22 HIV-1 strains circulating in China, we found that 6 out of 22 strains analyzed, belonged to a different subtype when our results were compared to those obtained with the previous LTR-independent classification system. Thus, these data demonstrated that our classification method could greatly improve the HIV-1 subtype classification. We found that 6 5’ LTR sequences showed recombination events, leading to a significant exchange of the binding sites of transcriptional factors. Thus, this work established a comprehensive HIV-1 5’ LTR classification system, which will help the scientific community to precisely characterize HIV-1 variants, and better understand the origin and spread of HIV-1 strains, and it also may be helpful for pathogenicity and transmissibility evaluation studies.
