## Supplementary Table 2 for "A unified classification system for HIV-1 5’ long terminal repeats"

### Sheet: 44 5' LTRs excluded
44 out of 411 were excluded for being assigned as URFs in the HIV database
01B.JP.-.pHIV_1_Y271B01AE54.AB646289
01B.PH.2015.DEURF15PH005.KY658691
01BC.CN.2013.S15-5h4-3h2-FL.KP170487
01BC.MM.1999.mIDU107.AB097868
01F2.CM.2017.17CMMDC6542.MN153476
0206.BJ.2013.LA58Benin.KU168301
0206.SN.2012.LA56Senegl.KU168299
0209.CI.2001.01IC_17395.AJ866554
0209.CI.2001.01IC_PCI118.AJ866556
0209.CI.2001.01IC_PCI127.AJ866558
02A1.CM.2003.CM1193-8.KU168304
02A1.GH.1997.97GH-AG2.AB052867
02A3.GH.2003.GHNJ176.AB231894
02D.GH.2003.GHNJ193.AB231897
02D.GH.2003.p03GH194AG09.AB480044
02G.GH.2003.p03GH179AG_G02.AB480047
02GK.CI.2001.01IC_PCI123.AJ866557
06G.CM.2008.814-43.MH705140
26C.CD.1997.97CD_KFE267.FM877778
26C.CD.1997.MBFE250.FM877783
26C.CD.2002.02CD_LBTB032.FM877779
A1C.IN.2001.1579A.DQ083238
A1C.IN.2009.NARI-FLS_09-387.KC911635
A1CDGKU.ZA.1999.CM4_99ZACM4.AF411964
A1D.CM.-.CMN05-5.KU168311
A1D.UG.2007.p191947.JX236674
A1D.UG.2008.p191982.JX236675
A1DHK.NO.1997.97NOGIL3.AJ237565
A1G.CM.2003.CM62-15.KU168306
A1GH.CD.2002.CG-0378-02V_NGSID6.KY392771
A2C.ZA.1998.DU178_98ZADU178.AF411965
ADU.CD.1987.50.MH705161
AGU.CM.2006.770-8.MH705142
AJ.CD.1987.PBS0724.MH705159
AU.CD.1987.PBS1342.MH705135
BC.BR.1992.92BR023.HM100716
BC.MM.1999.mIDU106.AB097869
BF1.JP.-.DR0769.AB253430
BF1.JP.2004.DR6082.AB480298
BF1.JP.2004.DR6190.AB480300
CD.KE.1997.pWCML249.AY445524
CU.CD.2002.CG-0373-02V_NGSID2.KY392768
CU.JP.2004.DR5782.AB286849
F1F2.CD.2002.CG-0349-02_NGSID5.KY392770

### Sheet: 36 5' LTRs  excluded
A total of 36 sequences were removed for no feedback by jpHMM
07_BC.CN.2005.pXJDC6291-13.KC492737
A1.IN.1997.NARI-FLS_VB6.KT152840
A1.IN.1999.NARI-FLS_VB15.KT152842
A1.PK.2014.DEMA114PK027.KY658714
A1.TZ.2008.DEMA108TZ002.KY658694
A1.TZ.2008.DEMA108TZ004.KY658695
A6.UA.2012.DEMA112UA034.KU749405
B.-.-.HG38.MN989412
B.AR.2007.DEURF07AR001.KY658686
B.AR.2014.DEMB14AR003.KY658685
B.FR.1985.LW123.U12055
B.GB.1983.CAM1.D10112
B.GB.2008.DEMB08UK003.KY658697
B.HT.2011.DEURF11HT001.MH078551
B.PE.2007.DMTF1.MN887108
B.PE.2007.SEC11A.MN887110
B.PH.2015.DEMB15PH003.KY658690
B.US.-.A08.REB.1A3.MT929417
B.US.-.TSC_127V1_PL3_C2.MW062316
B.US.1983.SF2_LAV2_ARV2.K02007
B.US.1986.JRCSF_JR_CSF.M38429
B.US.2011.AMBI-CLONE.KU641402
B.US.2015.UNC_308_PL4_N21.MW062520
C.IN.2009.T125_2139.KC156210
C.MW.2007.702010141_CH141.w12.KC156212
C.MW.2007.703010085_CH085.w4a.KC156211
C.MW.2007.703010167_CH167.w8.KC156213
C.MW.2007.703010200_CH200_TFa.KC156117
C.MW.2007.703010228_CH228_TFa.KC156120
C.MW.2007.703010256_CH256_TF.KC156122
C.MW.2008.702010293_CH293.w8a.KC156216
C.MW.2008.702010432_CH432.w4.KC156218
C.MW.2008.702010440_CH440.w4.KC156219
C.MW.2008.703010269_CH269.w24.KC156215
U.CA.1999.TV721.HM215249
U.NG.2011.DEURF11NG011.MH078559

### Sheet: 26 5' LTRs  excluded
A total of 26 sequences were eliminated for subtype inconsistency
04_cpx.GR.1991.GR11_97PVCH.AF119820
04_cpx.GR.1997.GR84_97PVMY.AF119819
06_cpx.AU.1996.BFP90.AF064699
06_cpx.BF.-.LA14AAS287.KU168269
06_cpx.GH.2003.03GH173_06.AB286851
06_cpx.ML.1995.95ML127.AJ288982
06_cpx.ML.1995.95ML84.AJ245481
06_cpx.SN.1997.97SE1078.AJ288981
11_cpx.CM.1997.MP818.AJ291718
11_cpx.FR.1999.MP1298.AJ291719
11_cpx.FR.1999.MP1307.AJ291720
13_cpx.CM.2006.363-24.MH705141
26_A5U.CD.1997.97CD_KTB119.FM877777
26_A5U.CD.2002.02CD_LBTB084.FM877781
26_A5U.CD.2002.02CD_MBTB047.FM877782
30_0206.GH.2003.03GH195AG_06.AB286854
30_0206.NE.1997.NE03.AJ508595
30_0206.NE.2000.NE36.AJ508597
30_0206.NE.2000.NE95.AJ508596
45_cpx.FR.2004.04FR-AUK.EU448295
92_C2U.CD.2002.CG-0151-02V_NGSID1.KY392767
02_AG.GH.2003.03GH181AG.AB286855
02_AG.GH.2003.03GH189AG.AB286862
02_AG.GH.2003.GHNJ196.AB231898
B.US.1983.5096_83.AY835748
D.UG.1995.42-877.MH705143

### Sheet: 3 5' LTRs excluded
3 sequences belonging to U were excluded
U.CA.2001.TV749.HM215251
U.CD.-.BCF-Kita.AB485664
U.CD.2001.CG-0066-01_NGSID18.KY392780

### Sheet: 5 solo 5' LTRs excluded
5 solo 5' LTRs were excluded for being assigned as URFs in the HIV database
AC.UG.1993.93UG66.AF196740
AU.GH.1996.96GH22.AF196766
AU.NG.1996.96NG18.AF196765
DF.CD.1993.93ZR70.AF196736
HU.CD.1993.93ZR95.AF196767

### Sheet: 2 solo 5' LTRs excluded
2 solo LTRs were excluded for no subtype information
-.-.-.MB451664.MB451664
-.-.-.MB451665.MB451665

### Sheet: 1 solo 5' LTRs excluded
1 sequence belonging to U were excluded
U.CD.1996.96ZR29.AF196737

### Sheet: 2 long solo 5' LTRs excluded
Two solo 5' LTRs were excluded as their apparently excessive length resulting from insertions (2185 bp and 1920 bp, respectively)
B.CH.-.HK_JIDLNBL_S315.MT155197
C.BW.-.074-P-201-1-4_w4_42.MK457806
