## Supplementary Table 3 for "A unified classification system for HIV-1 5’ long terminal repeats"

### Sheet: Sheet1
	Supplementary Table 3 Reference sequence statistics midway
	Group/Subtype/sub-subtype/CRF	5’LTR references derived from Subtype Reference Alignmentsa	5’LTR references based on solo sequences	5’ LTR references based on 5’LTR sequences with complete genome	Total
	A1	A1.RW.1992.92RW008.AB253421	A1.RW.1992.92RW60.AF196741	A1.RW.2007.pR880F.JX236678	10
		A1.UG.1992.92UG037_A40.AB253429	A1.RW.1994.94RW13.AF196742	A1.UG.-.UG031.AB098330
			A1.RW.1996.96RW34.AF196738	A1.UG.2007.p9004SDM.JX236676
			A1.TZ.1993.93TN68.AF196743	A1.CD.2002.LA01AlPr.KU168256
	A2			A2.CD.1987.PBS1195.MH705163	1
	A4	A4.CD.1997.97CD_KCC2.AM000053		A4.CD.2002.02CD_KTB035.AM000055	2
	A6	A6.IT.2002.60000.EU861977		A6.UA.2012.DEMA112UA030.KU749404	4
		A6.UA.2000.98UA0116.AF413987
		A6.UA.2012.DEMA112UA024.KU749403
	B	B.FR.1983.HXB2-LAI-IIIB-BRU.K03455	B.TH.1997.97TH90.AF196712	B.US.1983.5084_83.AY835754	7
			B.US.2018.UNC_434_PL5_E6.MW062958	B.JP.-.JRC05B.AB565497
				B.US.1984.NY5CG.M38431
				B.US.1983.5018_83.AY835777
	C		C.ET.1994.94ET78.AF196734	C.DJ.-.DJ259.AB485643	6
			C.ET.1997.97ET65.AF196730	C.ZA.2007.705010198_CH198_TF.KC156130
			C.US.2019.P2_cmv_hiv3p3.MW309885	C.IN.1993.93IN101.AB023804
	D		D.AO.1993.93AN67.AF196724	D.UG.2008.p191859.JX236672	6
			D.CD.1989.89ZR56.AF196722	D.CD.1985.Z2Z6_Z2_CDC_Z34.M22639
			D.TZ.1995.95TN48.AF196727	D.CD.2003.LA17MuBo.KU168271
	G		G.-.1993.93CB76.AF196747	G.KE.1993.HH8793.AB485662	5
			G.AO.1997.97AN20.AF196748	G.CD.1987.87-2580.MH705162
				G.CM.2005.144-26.MH705145
	F1		F1.RO.1993.93RO205.AF196764	F1.-.2003.LA21LeAn.KU168275	5
			F1.RO.1997.97RO201.AF196762	F1.RO.1996.BCI_R07.AB485658
				F1.BR.1990.BZ163.AB485656
	F2			F2.CM.2001.A1699.MH705144	1
	H			H.CD.2001.CG-0536-02_NGSID14.KY392777	3
				H.CD.2001.CG-0538-02_NGSID15.KY392778
				H.CD.2004.LA19KoSa.KU168273
	L	L.CD.2001.L-CG-0018a-01.MN271384			1
	CRF01_AE		01_AE.TH.1995.95TH83.AF196744	01_AE.TH.1993.93TH054.AB220945	7
			01_AE.TH.1997.97TH92.AF196745	01_AE.JP.1993.93JP_NH1.AB052995
			01_AE.TH.1998.98TNIH045.AB052603	01_AE.CN.2005.FJ053.DQ859179
			01_AE.TH.2005.TU_174.JF939054
	CRF02_AG	02_AG.LR.-.POC44951.AB485636	02_AG.GH.1994.94GH17.AF196752	02_AG.FR.-.DJ263.AB485634	5
			02_AG.SN.1993.93SE42.AF196753	02_AG.CM.2007.CM100-17.KU168310
	CRF03_A6B	03_A6B.BY.2000.98BY10443.AF414006			1
	CRF07_BC			07_BC.TW.2013.pCRF07.KF234628	1
	CRF08_BC	08_BC.CN.2000.QJ001.KC914396		08_BC.CN.2000.p00CH-HH090_08_BC02.AB773884	3
				08_BC.CN.2007.2007CNGX_HK.JF719819
	CRF09_cpx	09_cpx.CI.2000.00IC_10092.AJ866553			1
	CRF12_BF	12_BF.AR.1999.ARMA159.AF385936		12_BF.UY.1999.URTR23.AF385934	3
				12_BF.UY.1999.URTR35.AF385935
	CRF27_cpx	27_cpx.FR.2004.04CD_FR_KZS.AM851091			1
	CRF60_BC	60_BC.IT.2011.BAV499.KC899079		60_BC.FR.2006.06FR-CRN.EU448296	4
		60_BC.IT.2011.BAV636.KC899081		60_BC.IT.2011.BAV514.KC899080
	O	O_BE_87_ANT70_L20587		O.CM.1995.LA29YBF26.KU168281	7
		O_CM_91_MVP5180_L20571		O.CM.1999.AB260.MH705147
		O_SN_99_99SE_MP1300_AJ302647		O.FR.2001.LA46BCF03.KU168289
				O.FR.1998.LA30RBF125.KU168282
	P	P_FR_x_DEPXXFR006_KY953207			1
	Total	20	22	43	85
