## Supplementary Table 4 for "A unified classification system for HIV-1 5’ long terminal repeats"

### Sheet: Sheet1
Supplementary Table 4 The differences of TFBS within 5' LTR between subtype B and CRF07_BC via recombination
Factor name	Start position	End position	String	Consensus_B	CRF07_BC_KF234628
abaA	224	233	GGAATGGATG	➖	➕
ABF1	107	112	ATCAGA	➕	➖
ABF1	152	157	GTTGAT	➖	➕
ABF1	230	235	GATGAT	➖	➕
ABF1	54	59	ATCACA	➖	➕
ABI4	129	134	GGTGGT	➖	➕
ABI4	270	275	GTCACC	➖	➕
ABI4	381	386	GGTGTG	➖	➕
Adf-1	298	305	AGAGCTGC	➕	➖
ADR1	101	108	CCAGGGGT	➖	➕
AGL3	11	16	ATTTAC	➕	➖
AGL3	280	285	ATTTCG	➕	➖
AGL3	42	47	ATTTGT	➖	➕
AhR	379	387	GAGGCGTGG	➕	➖
AhR	382	389	GCGTGGCC	➕	➖
AhR:Arnt	378	386	GGAGGCGTG	➕	➖
AIRE	152	161	GTTGAACCAG	➕	➖
AIRE	464	473	CTGGTTAGAC	➕	➖
Alfin1	130	136	GTGGTGC	➖	➕
Alfin1	283	289	CAGCCAC	➖	➕
Alfin1	357	363	TTTCCAC	➖	➕
Alfin1	52	58	CTACCAC	➕	➖
AML1a	379	388	GAGGTGTGGT	➖	➕
AML1a	54	63	ACCACACACA	➕	➖
ANF	492	503	CTCTCTGGCTAA	➕	➖
ANT	241	251	GGGAGAAGTGT	➕	➖
AP-1	120	127	TGACTTTT	➖	➕
AP-1	213	219	TGAGCCA	➕	➖
AP-1	266	273	GACAGTCA	➖	➕
AP-1	329	335	TGACACA	➖	➕
AP-2	360	369	CCGCTGGGGA	➕	➖
AP-2	396	405	GGACTGGGGA	➕	➖
AP-2alpha	364	372	TGGGGACTT	➕	➖
AP-2alpha	400	408	TGGGGAGTG	➕	➖
AP-2alphaA	198	203	GCCTGC	➖	➕
AP-2alphaA	24	29	AAAGGC	➖	➕
AP-2alphaA	270	275	GCCTCC	➕	➖
AP-2alphaA	289	294	CAAGGC	➖	➕
AP-2alphaA	378	383	GGAGGC	➕	➖
AP-2alphaA	387	392	GCCTGG	➕	➖
AP-3 (2)	248	254	GTGTTAG	➕	➖
AP-3 (2)	500	506	CTAACTA	➕	➖
AP-4	192	202	ACAACAGCTTG	➕	➖
AR	187	194	AGAGAACA	➕	➖
AR	189	195	AGAACAA	➕	➖
AR	233	240	GATGAACA	➖	➕
AR	84	90	AGAACTA	➕	➖
AREB6	164	171	CAGGTAGA	➕	➖
Arnt	378	386	GGAGGCGTG	➕	➖
ARP-1	102	110	CAGGGGTCA	➖	➕
ARP-1	120	128	TGACCTTTG	➕	➖
ARP-1	404	412	GAGTGGTCA	➖	➕
AT-BP1	364	373	TGGGGACTTT	➕	➖
AT-BP1	400	409	TGGGGAGTGG	➕	➖
AT-BP2	364	373	TGGGGACTTT	➕	➖
AT-BP2	400	409	TGGGGAGTGG	➕	➖
ATF3	103	110	AGGGGTCA	➖	➕
ATF3	266	273	GACAGTCA	➖	➕
ATF3	281	288	TTTCGTCA	➕	➖
ATF3	405	412	AGTGGTCA	➖	➕
BR-C Z1	184	195	AGGAGAAGACAA	➖	➕
BR-C Z1	20	31	CAAAAAAGACAA	➕	➖
BR-C Z2	179	183	AATGA	➕	➖
BR-C Z2	226	230	AATGG	➖	➕
BR-C Z2	278	282	GCATT	➕	➖
BR-C Z2	40	44	TGATT	➖	➕
BTEB3	225	233	GGATGGAGG	➕	➖
BTEB3	238	246	GGAGGGAGA	➕	➖
BTEB3	399	407	CTGGGGAGT	➕	➖
BTEB4	352	360	GGGGCTTTC	➖	➕
C/EBP	215	220	TGCCAG	➖	➕
C/EBP	301	306	GCTGCA	➕	➖
C/EBP	303	308	TGCATC	➕	➖
C/EBP	346	351	TCCGCA	➖	➕
C/EBPalpha	159	161	CAA	➖	➕
C/EBPalpha	20	22	CAA	➕	➖
C/EBPalpha	200	202	TTG	➕	➖
C/EBPalpha	26	31	AGGCAA	➖	➕
C/EBPalpha	28	33	GCAAGA	➖	➕
C/EBPalpha	289	291	CAA	➖	➕
C/EBPalpha	349	351	CAA	➕	➖
C/EBPalpha	411	413	CAA	➖	➕
C/EBPalpha	44	46	TTG	➖	➕
C/EBPalpha	443	448	TTTTGC	➕	➖
C/EBPalpha	445	447	TTG	➕	➖
C/EBPalpha	445	450	TTGCCT	➕	➖
C/EBPalpha	85	87	CAA	➖	➕
C/EBPbeta	24	31	AAAGGCAA	➖	➕
C/EBPbeta	25	31	AAGGCAA	➖	➕
C/EBPbeta	26	31	AGGCAA	➖	➕
C/EBPbeta	445	450	TTGCCT	➕	➖
C/EBPbeta	445	451	TTGCCTG	➕	➖
C/EBPbeta	445	452	TTGCCTGT	➕	➖
C/EBPbeta(p20)	153	160	TTGAACCA	➕	➖
C/EBPbeta(p20)	154	161	TGATCCAA	➖	➕
C/EBPbeta(p20)	344	351	TTCTACAA	➕	➖
C/EBPdelta	179	181	AAT	➕	➖
C/EBPdelta	226	228	AAT	➖	➕
C/EBPdelta	280	282	ATT	➕	➖
C/EBPdelta	42	44	ATT	➖	➕
C1 (long form)	100	107	ACCAGGGG	➖	➕
C1 (long form)	234	241	ACCCGGAG	➕	➖
C1 (short form)	100	107	ACCAGGGG	➖	➕
C1 (short form)	234	241	ACCCGGAG	➕	➖
C1-I	100	107	ACCAGGGG	➖	➕
C1-I	234	241	ACCCGGAG	➕	➖
CAC-binding protein	129	136	GGTGGTGC	➖	➕
CBF(2)	177	185	CCAATGAAG	➕	➖
CCBF	19	26	CAGGAAAA	➖	➕
Cdx-1	12	15	TTTA	➕	➖
Cdx-1	202	205	GTTA	➕	➖
Cdx-1	252	255	TAAA	➖	➕
Cdx-1	315	318	TTTA	➖	➕
Cdx-1	501	504	TAAC	➕	➖
c-Ets-1	160	169	AAAGGAAGTA	➖	➕
c-Ets-1	161	167	AAGGAAG	➖	➕
c-Ets-1	19	25	CAGGAAA	➖	➕
c-Ets-1	222	228	ATGGAAT	➖	➕
c-Ets-1	344	350	TTTCCGC	➖	➕
c-Ets-1	371	377	TTTCCAG	➕	➖
c-Ets-1 54	379	384	GAGGCG	➕	➖
c-Ets-1 68	160	169	AAAGGAAGTA	➖	➕
c-Ets-1 68	255	264	AGTGGAAGTT	➖	➕
c-Ets-2	162	169	AGGAAGTA	➖	➕
c-Ets-2	162	170	AGGAAGTAG	➖	➕
c-Ets-2	20	27	AGGAAAAG	➖	➕
c-Ets-2	278	286	GCATTTCGT	➕	➖
CF1	104	114	GGGGTCAGATA	➖	➕
c-Fos	103	110	AGGGGTCA	➖	➕
c-Fos	104	110	GGGGTCA	➖	➕
c-Fos	104	111	GGGGTCAG	➖	➕
c-Fos	266	273	GACAGTCA	➖	➕
c-Fos	267	273	ACAGTCA	➖	➕
c-Fos	267	274	ACAGTCAC	➖	➕
c-Fos	281	288	TTTCGTCA	➕	➖
c-Fos	282	288	TTCGTCA	➕	➖
c-Fos	282	289	TTCGTCAC	➕	➖
c-Fos	405	412	AGTGGTCA	➖	➕
c-Fos	406	412	GTGGTCA	➖	➕
c-Fos	406	413	GTGGTCAA	➖	➕
Chx10	496	506	CTGGCTAACTA	➕	➖
c-Jun	104	110	GGGGTCA	➖	➕
c-Jun	105	110	GGGTCA	➖	➕
c-Jun	267	273	ACAGTCA	➖	➕
c-Jun	268	273	CAGTCA	➖	➕
c-Jun	282	288	TTCGTCA	➕	➖
c-Jun	283	288	TCGTCA	➕	➖
c-Jun	406	412	GTGGTCA	➖	➕
c-Jun	407	412	TGGTCA	➖	➕
c-Myb	309	316	CGGAGTTT	➖	➕
c-Myb	463	470	TCTAGTTA	➖	➕
c-Myb	501	508	TAACTAGG	➕	➖
c-Myc	284	295	CGTCACATGGCC	➕	➖
c-Myc	287	293	CACATGG	➕	➖
COE1	101	107	CCAGGGA	➕	➖
COE1	17	23	TCCCAAA	➕	➖
COE1	221	227	CATGGGA	➕	➖
COE1	238	244	GGAGGGA	➕	➖
COE1	336	342	GAAGGGA	➖	➕
COE1	349	355	CAAGGGA	➕	➖
COE1	363	369	CTGGGGA	➕	➖
COE1	399	405	CTGGGGA	➕	➖
COE2	103	111	AGGGATCAG	➕	➖
COE2	13	21	TTACTCCCA	➕	➖
COE2	240	248	AGGGAGAAG	➕	➖
COE2	338	346	AGGGACTTT	➖	➕
COE2	351	359	AGGGACTTT	➕	➖
COE2	365	373	GGGGACTTT	➕	➖
COE2	376	384	AGGGAGGCG	➕	➖
COE2	394	402	CGGGACTGG	➕	➖
COE2	401	409	GGGGAGTGG	➕	➖
COE3	334	346	CAGAAGGGACTTT	➖	➕
COE3	361	373	CGCTGGGGACTTT	➕	➖
core-binding factor	188	199	GAAGACAACAGC	➖	➕
core-binding factor	381	392	GGTGTGGTCTGG	➖	➕
COUP-TF1	120	128	TGACCTTTG	➕	➖
CP1A	74	86	CCTGATTGGCAGA	➕	➖
CP2	14	21	CACTCCAG	➖	➕
CP2	154	161	TGAACCAG	➕	➖
CP2	294	301	CCCGCCAG	➖	➕
CP2	363	370	CTGGGGAC	➕	➖
CP2	370	377	CTTTCCAG	➕	➖
CP2	375	382	CTGGGAGG	➖	➕
CP2	399	406	CTGGGGAG	➕	➖
CP2	464	471	CTGGTTAG	➕	➖
CPC1	212	220	ATGAGCCAG	➕	➖
CREMtau	265	271	TGACAGC	➕	➖
CREMtau	280	286	ACACAGC	➖	➕
CREMtau	296	302	CGCCAGC	➖	➕
CREMtau	301	307	GCTGCAT	➕	➖
CREMtau	362	368	GCTGGGG	➕	➖
CREMtau1	265	271	TGACAGC	➕	➖
CREMtau1	280	286	ACACAGC	➖	➕
CREMtau1	296	302	CGCCAGC	➖	➕
CREMtau1	301	307	GCTGCAT	➕	➖
CREMtau1	362	368	GCTGGGG	➕	➖
CREMtau2	265	271	TGACAGC	➕	➖
CREMtau2	280	286	ACACAGC	➖	➕
CREMtau2	296	302	CGCCAGC	➖	➕
CREMtau2	301	307	GCTGCAT	➕	➖
CREMtau2	362	368	GCTGGGG	➕	➖
CTF	175	186	GGCCAATGAAGG	➕	➖
Cutl1	11	16	ATTTAC	➕	➖
Cutl1	176	181	GCCAAT	➕	➖
Cutl1	42	47	ATTTGT	➖	➕
DBP	162	168	AGCAGGT	➕	➖
DBP	198	204	GCCTGCT	➖	➕
DEAF-1	290	298	ATGGCCCGA	➕	➖
DEC2	150	159	CAGTTGAACC	➕	➖
DEC2	177	186	CCAATGAAGG	➕	➖
DEF:GLO	17	24	TCCCAAAA	➕	➖
DEF:GLO	18	25	CCCAAAAA	➕	➖
DEF:GLO	314	321	TTTTACAA	➖	➕
DEF:GLO	442	449	TTTTCGCC	➖	➕
DEF:GLO:SQUA	120	126	TGACTTT	➖	➕
DEF:GLO:SQUA	121	127	GACCTTT	➕	➖
DEF:GLO:SQUA	160	166	AAAGGAA	➖	➕
DEF:GLO:SQUA	253	259	AAAGTGG	➖	➕
DEF:GLO:SQUA	320	326	AAAGACT	➖	➕
DEF:GLO:SQUA	340	346	GGACTTT	➖	➕
DEF:GLO:SQUA	367	373	GGACTTT	➕	➖
DEF:GLO:SQUA	605	611	ACCCTTT	➕	➖
Dl	22	30	GAAAAGGCA	➖	➕
Dl	438	446	CTGCTTTTC	➖	➕
DP-1	290	299	AAGGCCCGCC	➖	➕
DP-1	392	401	GGCGGGACTG	➕	➖
DPBF-1	286	295	CCACAAGGCC	➖	➕
DPBF-1	40	49	TGATTTGTGG	➖	➕
DPBF-1	59	68	ACACAAGGCT	➕	➖
DPBF-1	82	91	GCACAACTAC	➖	➕
DPBF-2	286	295	CCACAAGGCC	➖	➕
DPBF-2	40	49	TGATTTGTGG	➖	➕
DPBF-2	59	68	ACACAAGGCT	➕	➖
DPBF-2	82	91	GCACAACTAC	➖	➕
DRF1.1	392	401	GGCGGGACTG	➕	➖
DRF1.3	392	401	GGCGGGACTG	➕	➖
DSXF	210	216	CTATGAG	➕	➖
DSXF	248	254	GTGTTAG	➕	➖
DSXF	272	278	CTCCTAG	➕	➖
DSXF	302	308	CTACATC	➖	➕
DSXF	316	322	CTACAAG	➕	➖
DSXF	346	352	CTACAAG	➕	➖
DSXF	52	58	CTACCAC	➕	➖
DSXM	210	216	CTATGAG	➕	➖
DSXM	248	254	GTGTTAG	➕	➖
DSXM	272	278	CTCCTAG	➕	➖
DSXM	302	308	CTACATC	➖	➕
DSXM	316	322	CTACAAG	➕	➖
DSXM	346	352	CTACAAG	➕	➖
DSXM	52	58	CTACCAC	➕	➖
E12	297	305	GCCAGCTAC	➖	➕
E12	359	367	TCCGCTGGG	➕	➖
E2F-1	293	299	GCCCGCC	➖	➕
E2F-1	294	302	CCCGCCAGC	➖	➕
E2F-1	345	351	TTCCGCA	➖	➕
E2F-1	358	364	TTCCGCT	➕	➖
E2F-1:DP-1	292	300	GGCCCGCCA	➖	➕
E2F-1:DP-1	407	415	TGGCGAGCC	➕	➖
E2F-1:DP-1	442	450	TTTTCGCCT	➖	➕
E47	157	163	ACCAGAG	➕	➖
E47	17	23	TCCAGGA	➖	➕
E47	297	303	GCCAGCT	➖	➕
E47	397	403	GACTGGG	➕	➖
E47	462	468	CTCTGGT	➕	➖
E4F1	281	289	TTTCGTCAC	➕	➖
E74A	344	353	TTTCCGCAGG	➖	➕
EBF	206	216	CACCCTGTGTG	➖	➕
EBF	346	356	TCCGCAGGGGC	➖	➕
EBF	371	381	TTTCCAGGGAG	➕	➖
EBF	92	102	ACACCAGGGCC	➕	➖
EBF	98	108	GGACCAGGGGT	➖	➕
EFII	440	450	GCTTTTTGCCT	➕	➖
EIIaE-A	102	108	CAGGGAT	➕	➖
EIIaE-A	16	22	CTCCCAA	➕	➖
EIIaE-A	239	245	GAGGGAG	➕	➖
EIIaE-A	337	343	AAGGGAC	➖	➕
EIIaE-A	350	356	AAGGGAC	➕	➖
EIIaE-A	400	406	TGGGGAG	➕	➖
EIIaE-A	412	418	AGCCCTC	➕	➖
EIIaE-A	96	102	CAGGGCC	➕	➖
ELF-1	158	170	CCAAAGGAAGTAG	➖	➕
Elk-1	105	109	GGATC	➕	➖
Elk-1	113	117	TATCC	➕	➖
Elk-1	128	132	GGATG	➕	➖
Elk-1	155	159	GATCC	➖	➕
Elk-1	162	170	AGGAAGTAG	➖	➕
Elk-1	163	167	GGAAG	➖	➕
Elk-1	21	25	GGAAA	➖	➕
Elk-1	224	228	GGAAT	➖	➕
Elk-1	225	229	GGATG	➕	➖
Elk-1	232	236	GGACC	➕	➖
Elk-1	238	242	GGAGG	➕	➖
Elk-1	242	246	GGAGA	➕	➖
Elk-1	271	275	CCTCC	➕	➖
Elk-1	322	326	GGACT	➕	➖
Elk-1	340	344	GGACT	➖	➕
Elk-1	344	348	TTTCC	➖	➕
Elk-1	353	357	GGACT	➕	➖
Elk-1	367	371	GGACT	➕	➖
Elk-1	371	375	TTTCC	➕	➖
Elk-1	48	52	GGATC	➕	➖
Elk-1	98	102	GGACC	➖	➕
EmBP-1a	285	294	GTCACATGGC	➕	➖
EmBP-1a	379	388	GAGGCGTGGC	➕	➖
En-1	198	203	GCTTGT	➕	➖
En-1	28	33	ACAAGA	➕	➖
En-1	288	293	ACAAGG	➖	➕
En-1	348	353	ACAAGG	➕	➖
En-1	42	47	ATTTGT	➖	➕
En-1	61	66	ACAAGG	➕	➖
En-1	84	89	ACAACT	➖	➕
ENKTF-1	281	288	CACAGCCA	➖	➕
ENKTF-1	291	298	TGGCCCGA	➕	➖
ENKTF-1	293	300	GCCCGCCA	➖	➕
ENKTF-1	385	392	TGGCCTGG	➕	➖
ENKTF-1	407	414	TGGCGAGC	➕	➖
ENKTF-1	96	103	CAGGGCCA	➕	➖
ER-alpha	104	111	GGGGTCAG	➖	➕
ER-alpha	119	126	CTGACCTT	➕	➖
ER-alpha	120	129	TGACCTTTGG	➕	➖
ER-alpha	406	413	GTGGTCAA	➖	➕
ER-beta	102	110	CAGGGGTCA	➖	➕
ER-beta	120	128	TGACCTTTG	➕	➖
ER-beta	404	412	GAGTGGTCA	➖	➕
ERR1	116	126	CCACTGACCTT	➕	➖
ERRalpha1	118	130	ACTGACCTTTGGA	➕	➖
ETF	352	360	GGGGCTTTC	➖	➕
Eve	247	255	AGTGTTAAA	➖	➕
Evi-1	185	197	GGAGAAGACAACA	➖	➕
Evi-1	26	38	AGACAAGATATCC	➕	➖
f(alpha)-f(epsilon)	235	240	CCCGGA	➕	➖
f(alpha)-f(epsilon)	346	351	TCCGCA	➖	➕
f(alpha)-f(epsilon)	359	364	TCCGCT	➕	➖
FACB	105	107	GGA	➕	➖
FACB	115	117	TCC	➕	➖
FACB	128	130	GGA	➕	➖
FACB	157	159	TCC	➖	➕
FACB	163	165	GGA	➖	➕
FACB	21	23	GGA	➖	➕
FACB	224	226	GGA	➖	➕
FACB	225	227	GGA	➕	➖
FACB	232	234	GGA	➕	➖
FACB	238	240	GGA	➕	➖
FACB	242	244	GGA	➕	➖
FACB	273	275	TCC	➕	➖
FACB	322	324	GGA	➕	➖
FACB	340	342	GGA	➖	➕
FACB	346	348	TCC	➖	➕
FACB	353	355	GGA	➕	➖
FACB	367	369	GGA	➕	➖
FACB	373	375	TCC	➕	➖
FACB	48	50	GGA	➕	➖
FACB	98	100	GGA	➖	➕
Fli-1	254	266	AAGTGGAAGTTTG	➖	➕
FOXD3	22	32	AAAAAGACAAG	➕	➖
FOXN2	228	238	TGGAGGACCCG	➕	➖
FXR	150	160	CAGTTGAACCA	➕	➖
FXR	36	46	TCCTTGATCTG	➕	➖
GA-BF	189	195	AGAACAA	➕	➖
GA-BF	39	45	TTGATCT	➕	➖
GA-BF	84	90	AGAACTA	➕	➖
GABP-alpha	159	170	CAAAGGAAGTAG	➖	➕
GAGA factor	185	190	GGAGAG	➕	➖
GAGA factor	296	301	CGAGAG	➕	➖
GAL4	237	244	CGGAGGGA	➕	➖
GAL4	342	349	ACTTTCCG	➖	➕
GAL4	355	362	ACTTTCCG	➕	➖
GATA-1	113	119	TATCCAC	➕	➖
GATA-1	29	35	CAAGATA	➕	➖
GATA-1	32	37	GATATC	➕	➖
GATA-1	34	40	TATCCTT	➕	➖
GATA-1	51	56	TCTATC	➖	➕
GATA-1	53	59	TATCACA	➖	➕
GATA-2	109	116	CAGATATC	➕	➖
GATA-2	49	56	GGTCTATC	➖	➕
GATA-3	31	38	AGATATCC	➕	➖
GATA-6	278	290	GCATTTCGTCACA	➕	➖
GBF1	285	295	GTCACATGGCC	➕	➖
GBF2A	285	295	GTCACATGGCC	➕	➖
GCN4	210	220	CTATGAGCCAG	➕	➖
GCR1	160	170	AAAGGAAGTAG	➖	➕
GR	188	194	GAGAACA	➕	➖
GR	234	240	ATGAACA	➖	➕
GR-alpha	188	195	GAGAACAA	➕	➖
GR-alpha	234	241	ATGAACAC	➖	➕
GR-beta	187	194	AGAGAACA	➕	➖
GR-beta	233	240	GATGAACA	➖	➕
GT-1	78	85	ATTGGCAC	➖	➕
GT-1b	313	323	GTTTTACAAAG	➖	➕
Hb	21	27	AAAAAAG	➕	➖
HBP-1a	284	294	CGTCACATGGC	➕	➖
HBP-1a	378	388	GGAGGCGTGGC	➕	➖
HELIOS	162	167	AGGAAG	➖	➕
HELIOS	20	25	AGGAAA	➖	➕
HELIOS	231	236	AGGACC	➕	➖
HELIOS	271	276	CCTCCT	➕	➖
HELIOS	321	326	AGGACT	➕	➖
HELIOS	97	102	AGGACC	➖	➕
HES-1	380	386	AGGCGTG	➕	➖
HMG I(Y)	163	169	GGAAGTA	➖	➕
HMG I(Y)	21	27	GGAAAAG	➖	➕
HMG I(Y)	224	230	GGAATGG	➖	➕
HMG I(Y)	342	348	ACTTTCC	➖	➕
HMG I(Y)	369	375	ACTTTCC	➕	➖
HNF-1A	250	257	GTTAAAGT	➖	➕
HNF-3	10	15	AATTTA	➕	➖
HNF-3	122	127	ACTTTT	➖	➕
HNF-3	123	128	CCTTTG	➕	➖
HNF-3	159	164	CAAAGG	➖	➕
HNF-3	20	25	CAAAAA	➕	➖
HNF-3	21	26	AAAAAA	➕	➖
HNF-3	23	28	AAAAGA	➕	➖
HNF-3	252	257	TAAAGT	➖	➕
HNF-3	312	317	AGTTTT	➖	➕
HNF-3	313	318	GTTTTA	➖	➕
HNF-3	318	326	ACAAAGACT	➖	➕
HNF-3	319	324	CAAAGA	➖	➕
HNF-3	342	347	ACTTTC	➖	➕
HNF-3	355	360	ACTTTC	➕	➖
HNF-3	369	374	ACTTTC	➕	➖
HNF-3	39	47	TTGATTTGT	➖	➕
HNF-3	41	46	GATTTG	➖	➕
HNF-3	442	447	TTTTTG	➕	➖
HNF-3beta	188	194	GAGAACA	➕	➖
HNF-3beta	201	207	TGTTACA	➕	➖
HNF-3beta	234	240	ATGAACA	➖	➕
HNF-3beta	252	258	TAAAGTG	➖	➕
HNF-3beta	312	318	AGTTTTA	➖	➕
HNF-3beta	9	15	TAATTTA	➕	➖
HNF-3gamma	440	449	GCTTTTTGCC	➕	➖
HNF-4alpha1	120	130	TGACCTTTGGA	➕	➖
HNF-4alpha1	120	131	TGACCTTTGGAT	➕	➖
HNF-4alpha2	120	130	TGACCTTTGGA	➕	➖
HOXA3	200	204	TTGTT	➕	➖
HOXA3	204	208	TACAC	➕	➖
HOXA3	210	214	CTGTG	➖	➕
HOXA3	212	216	GTGTG	➖	➕
HOXA3	237	241	AACAC	➖	➕
HOXA3	239	243	CACAG	➖	➕
HOXA3	254	258	GTGTG	➕	➖
HOXA3	27	31	GACAA	➕	➖
HOXA3	279	283	CACAC	➖	➕
HOXA3	281	285	CACAG	➖	➕
HOXA3	303	307	TACAT	➖	➕
HOXA3	332	336	CACAG	➖	➕
HOXA3	347	351	TACAA	➕	➖
HOXA3	382	386	GTGTG	➖	➕
HOXA3	58	62	CACAC	➕	➖
HOXA3	60	64	CACAA	➕	➖
HOXA3	83	87	CACAA	➖	➕
HSF1 (long)	11	18	ATTCACTC	➖	➕
HSF1 (long)	221	228	CATGGAAT	➖	➕
HSF1 (short)	11	18	ATTCACTC	➖	➕
HSF1 (short)	221	228	CATGGAAT	➖	➕
INSAF	287	294	CACATGGC	➕	➖
IPF1	464	473	CTGGTTAGAC	➕	➖
IRF-1	17	25	TCCAGGAAA	➖	➕
IRF-1	344	352	TTTCCGCAG	➖	➕
IRF-1	371	379	TTTCCAGGG	➕	➖
IRF-3	21	27	GGAAAAG	➖	➕
IRF-3	342	348	ACTTTCC	➖	➕
IRF-3	369	375	ACTTTCC	➕	➖
IRF-7A	441	451	CTTTTCGCCTG	➖	➕
JunB	105	110	GGGTCA	➖	➕
JunB	268	273	CAGTCA	➖	➕
JunB	283	288	TCGTCA	➕	➖
JunB	407	412	TGGTCA	➖	➕
JunD	104	110	GGGGTCA	➖	➕
JunD	267	273	ACAGTCA	➖	➕
JunD	282	288	TTCGTCA	➕	➖
JunD	406	412	GTGGTCA	➖	➕
JunD	605	617	ACCCTTTTAGTCA	➕	➖
LBM1	272	283	CACCTAGCACAC	➖	➕
LBM1	373	384	TTCTGGGAGGTG	➖	➕
LCR-F1	180	185	ATGAAG	➕	➖
LCR-F1	212	217	ATGAGC	➕	➖
LCR-F1	231	236	ATGATG	➖	➕
LCR-F1	234	239	ATGAAC	➖	➕
LEF-1	119	130	CTGACCTTTGGA	➕	➖
LEF-1	124	131	CTTTGGAT	➕	➖
LEF-1	156	163	ATCCAAAG	➖	➕
LEF-1	157	168	TCCAAAGGAAGT	➖	➕
LEF-1	316	323	TTACAAAG	➖	➕
LEF-1	317	328	TACAAAGACTGC	➖	➕
LF-A1	215	221	TGCCAGC	➖	➕
LF-A1	24	30	AAAGGCA	➖	➕
LF-A1	446	452	TGCCTGT	➕	➖
LIM1	158	161	CCAA	➖	➕
LIM1	19	22	CCAA	➕	➖
LIP15	382	391	GCGTGGCCTG	➕	➖
LVb-binding factor	19	25	CAGGAAA	➖	➕
LVb-binding factor	29	35	CAAGATA	➕	➖
LVb-binding factor	34	40	TATCCTT	➕	➖
LVc	163	167	GCAGG	➕	➖
LVc	199	203	CCTGC	➖	➕
LVc	349	353	GCAGG	➖	➕
LyF-1	16	24	CTCCCAAAA	➕	➖
LyF-1	220	228	GCATGGGAT	➕	➖
LyF-1	373	381	TTCTGGGAG	➖	➕
LYS14	157	165	TCCAAAGGA	➖	➕
MAC1	12	18	TTTACTC	➕	➖
mat1-Mc	317	329	TACAAAGACTGCT	➖	➕
MATalpha1	497	508	TGGCTAACTAGG	➕	➖
MATalpha2	286	291	TCACAT	➕	➖
MATalpha2	302	307	CTACAT	➖	➕
MATalpha2	329	334	TGACAT	➕	➖
MBP-1 (1)	339	348	GGGACTTTCC	➖	➕
MBP-1 (1)	366	375	GGGACTTTCC	➕	➖
MCB1	125	133	TTTGGATGG	➕	➖
MCB1	222	230	ATGGGATGG	➕	➖
MCB1	226	234	AATGGATGA	➖	➕
MCB2	125	133	TTTGGATGG	➕	➖
MCB2	222	230	ATGGGATGG	➕	➖
MCB2	226	234	AATGGATGA	➖	➕
MED8	280	288	ATTTCGTCA	➕	➖
MEDEA (MED)	406	416	GTGGCGAGCCC	➕	➖
MF3	16	20	CTCCA	➖	➕
MF3	17	21	TCCCA	➕	➖
MF3	284	288	AGCCA	➖	➕
MF3	291	295	TGGCC	➕	➖
MF3	296	300	CGCCA	➖	➕
MF3	358	362	TTCCA	➖	➕
MF3	372	376	TTCCA	➕	➖
MF3	376	380	TGGGA	➖	➕
MF3	400	404	TGGGG	➕	➖
MF3	465	469	TGGTT	➕	➖
MF3	53	57	TACCA	➕	➖
MNB1a	123	128	CTTTTG	➖	➕
Msx-1	130	132	GTG	➖	➕
Msx-1	14	16	CAC	➖	➕
Msx-1	212	214	GTG	➖	➕
Msx-1	214	216	GTG	➖	➕
Msx-1	239	241	CAC	➖	➕
Msx-1	254	256	GTG	➕	➖
Msx-1	272	274	CAC	➖	➕
Msx-1	279	281	CAC	➖	➕
Msx-1	281	283	CAC	➖	➕
Msx-1	332	334	CAC	➖	➕
Msx-1	361	363	CAC	➖	➕
Msx-1	382	384	GTG	➖	➕
Msx-1	60	62	CAC	➕	➖
Msx-1	83	85	CAC	➖	➕
muEBP-C2	287	292	CACATG	➕	➖
MYB2	156	160	AACCA	➕	➖
MYB2	179	183	AACGA	➖	➕
MYB2	191	195	AACAA	➕	➖
MYB2	200	204	TTGTT	➕	➖
MYB2	237	241	AACAC	➖	➕
MYB2	311	315	GAGTT	➖	➕
MYB2	412	416	AACCC	➖	➕
MYB2	502	506	AACTA	➕	➖
MYBAS1	104	108	GGGGT	➖	➕
MYBAS1	352	356	GGGGC	➖	➕
MYBAS1	365	369	GGGGA	➕	➖
MYBAS1	401	405	GGGGA	➕	➖
MyoD	196	203	CAGCTTGT	➕	➖
MyoD	297	304	GAGAGCTG	➕	➖
MyoD	299	306	CAGCTACA	➖	➕
MyoD	358	365	TTCCGCTG	➕	➖
myogenin	268	274	CAGCCTC	➕	➖
myogenin	283	289	CAGCCAC	➖	➕
myogenin	298	304	AGAGCTG	➕	➖
myogenin	299	305	CAGCTAC	➖	➕
myogenin	359	365	TCCGCTG	➕	➖
MZF-1	363	369	CTGGGGA	➕	➖
MZF-1	399	405	CTGGGGA	➕	➖
Ncx	13	15	TTA	➕	➖
Ncx	203	205	TTA	➕	➖
Ncx	252	254	TAA	➖	➕
Ncx	316	318	TTA	➖	➕
Ncx	501	503	TAA	➕	➖
NF-1	100	104	GCCAG	➕	➖
NF-1	15	22	ACTCCCAA	➕	➖
NF-1	154	161	TGATCCAA	➖	➕
NF-1	156	161	AACCAG	➕	➖
NF-1	16	21	CTCCAG	➖	➕
NF-1	285	289	GCCAC	➖	➕
NF-1	290	294	ATGGC	➕	➖
NF-1	296	301	CGCCAG	➖	➕
NF-1	297	301	GCCAG	➖	➕
NF-1	372	377	TTCCAG	➕	➖
NF-1	375	380	CTGGGA	➖	➕
NF-1	384	388	GTGGC	➕	➖
NF-1	399	404	CTGGGG	➕	➖
NF-1	406	410	GTGGC	➕	➖
NF-1	464	469	CTGGTT	➕	➖
NF-1 (-like proteins)	196	203	CAGCCTGC	➖	➕
NF-1 (-like proteins)	268	275	CAGCCTCC	➕	➖
NF-1 (-like proteins)	283	290	CAGCCACA	➖	➕
NF-AT1	21	27	GGAAAAG	➖	➕
NF-AT1	21	28	GGAAAAGG	➖	➕
NF-AT1	21	29	GGAAAAGGC	➖	➕
NF-AT1	340	348	GGACTTTCC	➖	➕
NF-AT1	341	348	GACTTTCC	➖	➕
NF-AT1	342	348	ACTTTCC	➖	➕
NF-AT1	367	375	GGACTTTCC	➕	➖
NF-AT1	368	375	GACTTTCC	➕	➖
NF-AT1	369	375	ACTTTCC	➕	➖
NF-AT2	21	29	GGAAAAGGC	➖	➕
NF-AT2	340	348	GGACTTTCC	➖	➕
NF-AT2	367	375	GGACTTTCC	➕	➖
NF-AT3	21	30	GGAAAAGGCA	➖	➕
NF-AT4	21	32	GGAAAAGGCAAG	➖	➕
NFdeltaE3A	383	392	TGTGGTCTGG	➖	➕
NFdeltaE3A	50	59	ATCTACCACA	➕	➖
NF-E4	102	111	CAGGGGTCAG	➖	➕
NF-E4	19	28	CAGGAAAAGG	➖	➕
NF-E4	96	105	CAGGACCAGG	➖	➕
NFI/CTF	158	165	CCAAAGGA	➖	➕
NFI/CTF	19	26	CCAAAAAA	➕	➖
NF-InsE2	287	297	CACATGGCCCG	➕	➖
NF-InsE3	287	297	CACATGGCCCG	➕	➖
NF-kappaB	338	348	AGGGACTTTCC	➖	➕
NF-kappaB	365	375	GGGGACTTTCC	➕	➖
NF-kappaB(-like)	339	350	GGGACTTTCCGC	➖	➕
NF-kappaB(-like)	366	377	GGGACTTTCCAG	➕	➖
NF-kappaB1	365	376	GGGGACTTTCCA	➕	➖
NF-kappaB1	401	412	GGGGAGTGGCGA	➕	➖
NF-TNF	365	377	GGGGACTTTCCAG	➕	➖
NF-X3	334	341	CAGAAGGG	➖	➕
NF-X3	384	391	GTGGTCTG	➖	➕
NF-X3	39	46	TTGATCTG	➕	➖
NF-X3	83	90	CAGAACTA	➕	➖
NF-Y	174	181	AGGCCAAT	➕	➖
NF-Y	176	184	GCCAATGAA	➕	➖
NHP-1	104	110	GGGGTCA	➖	➕
NHP-1	384	390	GTGGTCT	➖	➕
NHP-1	406	412	GTGGTCA	➖	➕
NHP-1	47	53	TGGGTCT	➖	➕
NHP-1	603	609	AGACCCT	➕	➖
NIT2	28	35	ACAAGATA	➕	➖
Nkx2-1	199	204	CTTGTT	➕	➖
Nkx2-1	227	233	ATGGAGG	➕	➖
Nkx2-1	236	242	CCGGAGG	➕	➖
Nkx2-1	271	277	CCTCCTA	➕	➖
Nkx2-1	287	292	CACAAG	➖	➕
Nkx2-1	317	322	TACAAG	➕	➖
Nkx2-1	347	352	TACAAG	➕	➖
Nkx2-5	250	258	GTTAAAGTG	➖	➕
Nrf2	273	283	TCCTAGCATTT	➕	➖
Nrf2:MafK	18	24	CCAGGAA	➖	➕
Nrf2:MafK	333	339	ACAGAAG	➖	➕
Nrf2:MafK	372	378	GTTCTGG	➖	➕
Nrf2:MafK	82	88	GCAGAAC	➕	➖
Nrf2:MafK	95	101	CCAGGAC	➖	➕
P (long form)	272	281	CACCTAGCAC	➖	➕
p300	105	109	GGATC	➕	➖
p300	113	117	TATCC	➕	➖
p300	128	132	GGATG	➕	➖
p300	155	159	GATCC	➖	➕
p300	163	167	GGAAG	➖	➕
p300	21	25	GGAAA	➖	➕
p300	224	228	GGAAT	➖	➕
p300	225	229	GGATG	➕	➖
p300	232	236	GGACC	➕	➖
p300	238	242	GGAGG	➕	➖
p300	242	246	GGAGA	➕	➖
p300	271	275	CCTCC	➕	➖
p300	322	326	GGACT	➕	➖
p300	340	344	GGACT	➖	➕
p300	344	348	TTTCC	➖	➕
p300	353	357	GGACT	➕	➖
p300	367	371	GGACT	➕	➖
p300	371	375	TTTCC	➕	➖
p300	48	52	GGATC	➕	➖
p300	98	102	GGACC	➖	➕
p53	353	359	GGGCTTT	➖	➕
p53	410	416	CGAGCCC	➕	➖
p53	98	104	GGGCCAG	➕	➖
Pax-2	107	113	GTCAGAT	➖	➕
Pax-2	270	276	GTCACCT	➖	➕
Pax-2	285	291	GTCACAT	➕	➖
Pax-2	409	415	GTCAACC	➖	➕
Pax-2a	209	215	CCTGTGT	➖	➕
Pax-2a	238	244	ACACAGA	➖	➕
Pax-2a	280	286	ACACAGC	➖	➕
Pax-2a	331	337	ACACAGA	➖	➕
Pax-2a	360	366	CCACTGG	➖	➕
Pax-2a	43	49	TCTGTGG	➕	➖
Pax-4a	278	283	GCATTT	➕	➖
Pax-4a	40	45	TGATTT	➖	➕
Pax-4a	9	14	TAATTT	➕	➖
Pax-5	361	367	CGCTGGG	➕	➖
Pax-5	382	388	GCGTGGC	➕	➖
Pax-6	107	111	GTCAG	➖	➕
Pax-6	12	22	TTCACTCCAGG	➖	➕
Pax-6	189	193	AAGAC	➖	➕
Pax-6	204	214	TTCACCCTGTG	➖	➕
Pax-6	231	235	AGGAC	➕	➖
Pax-6	25	29	AAGAC	➕	➖
Pax-6	270	274	GTCAC	➖	➕
Pax-6	285	289	GTCAC	➕	➖
Pax-6	339	343	GGGAC	➖	➕
Pax-6	352	356	GGGAC	➕	➖
Pax-6	366	370	GGGAC	➕	➖
Pax-6	387	391	GTCTG	➖	➕
Pax-6	409	413	GTCAA	➖	➕
Pax-6	50	54	GTCTA	➖	➕
Pax-6	602	606	CAGAC	➕	➖
Pax-6	97	101	AGGAC	➖	➕
Pax-8	57	62	ACACTC	➖	➕
Pax-9a	126	132	TTGGGTG	➖	➕
Pax-9a	272	278	CACCTAG	➖	➕
Pax-9a	378	384	GGAGGTG	➖	➕
Pax-9b	126	132	TTGGGTG	➖	➕
Pax-9b	272	278	CACCTAG	➖	➕
Pax-9b	378	384	GGAGGTG	➖	➕
PBF	21	28	GGAAAAGG	➖	➕
PBF	286	293	CCACAAGG	➖	➕
PBF	316	323	CTACAAGG	➕	➖
PBF	333	340	ACAGAAGG	➖	➕
PBF	346	353	CTACAAGG	➕	➖
PBF	59	66	ACACAAGG	➕	➖
Pbx1b	178	187	CAATGAAGGA	➕	➖
Pbx1b	51	60	TCTATCACAC	➖	➕
Pbx1b	597	606	TCCCTCAGAC	➕	➖
PEA3	128	135	GGATGGTG	➕	➖
PEA3	160	167	AAAGGAAG	➖	➕
PEA3	18	25	CCAGGAAA	➖	➕
PEA3	225	232	GGATGGAG	➕	➖
PEA3	229	236	GGATGATG	➖	➕
PEBP2alphaA1	343	352	CTTTCCGCAG	➖	➕
PKNOX1	76	86	TGATTGGCAGA	➕	➖
POU1F1a	177	181	CCAAT	➕	➖
POU1F1a	224	228	GGAAT	➖	➕
POU1F1a	280	284	ATTTC	➕	➖
POU1F1a	42	46	ATTTG	➖	➕
POU2F1	211	218	TATGAGCC	➕	➖
POU2F2	300	307	AGCTGCAT	➕	➖
POU2F2 (Oct-2.1)	11	18	ATTTACTC	➕	➖
POU2F2C	300	307	AGCTGCAT	➕	➖
POU3F1	11	17	ATTTACT	➕	➖
POU3F2	277	283	AGCATTT	➕	➖
POU3F2	39	45	TTGATTT	➖	➕
POU3F2	8	14	CTAATTT	➕	➖
PPAR-alpha	104	110	GGGGTCA	➖	➕
PPAR-alpha	120	126	TGACCTT	➕	➖
PPAR-alpha	406	412	GTGGTCA	➖	➕
PPAR-gamma:RXR-alpha	120	131	TGACCTTTGGAT	➕	➖
PR A	190	196	GAACAAC	➕	➖
PR A	199	205	CTTGTTA	➕	➖
PR A	236	242	GAACACA	➖	➕
PR B	188	194	GAGAACA	➕	➖
PR B	190	196	GAACAAC	➕	➖
PR B	199	205	CTTGTTA	➕	➖
PR B	234	240	ATGAACA	➖	➕
PR B	236	242	GAACACA	➖	➕
PR-alpha	189	197	AGAACAACA	➕	➖
PR-beta	189	197	AGAACAACA	➕	➖
PTF1	218	228	CAGCATGGGAT	➕	➖
PTF1-beta	218	227	CAGCATGGGA	➕	➖
PUR alpha	11	20	ATTTACTCCC	➕	➖
PUR alpha	241	250	GGGAGAAGTG	➕	➖
PUR beta	11	20	ATTTACTCCC	➕	➖
PUR beta	241	250	GGGAGAAGTG	➕	➖
R1	236	247	CCGGAGGGAGAA	➕	➖
R2	102	107	CAGGGA	➕	➖
R2	115	120	TCCACT	➕	➖
R2	125	130	TTTGGA	➕	➖
R2	157	162	TCCAAA	➖	➕
R2	221	226	CATGGA	➖	➕
R2	222	227	ATGGGA	➕	➖
R2	229	234	GGAGGA	➕	➖
R2	239	244	GAGGGA	➕	➖
R2	337	342	AAGGGA	➖	➕
R2	346	351	TCCGCA	➖	➕
R2	350	355	AAGGGA	➕	➖
R2	359	364	TCCACT	➖	➕
R2	364	369	TGGGGA	➕	➖
R2	373	378	TCCAGG	➕	➖
R2	400	405	TGGGGA	➕	➖
R2	45	50	TGTGGA	➕	➖
RAR-alpha1	119	128	CTGACCTTTG	➕	➖
RAR-beta	103	110	AGGGGTCA	➖	➕
RAR-beta	120	127	TGACCTTT	➕	➖
RAR-beta	405	412	AGTGGTCA	➖	➕
RAR-gamma	202	209	GCTTCACC	➖	➕
RAR-gamma	268	275	CAGTCACC	➖	➕
RC2	106	111	GGTCAG	➖	➕
RC2	111	116	GATACC	➖	➕
RC2	119	124	CTGACC	➕	➖
RC2	154	159	TGAACC	➕	➖
RC2	166	171	GGTAGA	➕	➖
RC2	231	236	AGGACC	➕	➖
RC2	270	275	GTCACC	➖	➕
RC2	381	386	GGTGTG	➖	➕
RC2	386	391	GGTCTG	➖	➕
RC2	408	413	GGTCAA	➖	➕
RC2	410	415	TCAACC	➖	➕
RC2	466	471	GGTTAG	➕	➖
RC2	49	54	GGTCTA	➖	➕
RC2	51	56	TCTACC	➕	➖
RC2	602	607	CAGACC	➕	➖
RC2	97	102	AGGACC	➖	➕
RF2a	209	218	CCTGTGTGCC	➖	➕
RF2a	251	260	TTAGTGTGGA	➕	➖
RORalpha1	120	129	TGACCTTTGG	➕	➖
RXR-alpha	120	128	TGACCTTTG	➕	➖
RXR-beta	116	125	CCACTGACCT	➕	➖
SF-1	119	127	CTGACCTTT	➕	➖
SF-1	119	129	CTGACCTTTGG	➕	➖
SF-1	120	129	TGACCTTTGG	➕	➖
SF-1	289	297	CAAGGCCCG	➖	➕
SF-1	33	41	ATATCCTTG	➕	➖
SF-1	96	104	CAGGGCCAG	➕	➖
SGF-3	8	18	CTAATTTACTC	➕	➖
Sox17	43	53	TTTGTGGGTCT	➖	➕
Sox2	199	205	CTTGTTA	➕	➖
Sox2	26	32	AGACAAG	➕	➖
Sox2	286	292	CCACAAG	➖	➕
Sox2	346	352	CTACAAG	➕	➖
Sox2	43	49	TTTGTGG	➖	➕
Sox2	59	65	ACACAAG	➕	➖
Sox2	82	88	GCACAAC	➖	➕
Sp1	292	302	GGCCCGCCAGC	➖	➕
Sp1	294	302	CCCGCCAGC	➖	➕
Sp1	378	388	GGAGGCGTGGC	➕	➖
Sp3	202	212	GCTTCACCCTG	➖	➕
Sp3	352	360	GGGGCTTTC	➖	➕
Sp3	375	385	CAGGGAGGCGT	➕	➖
Sp3	96	106	CAGGGCCAGGG	➕	➖
Spz1	102	108	CAGGGGT	➖	➕
Spz1	114	120	ACCCACT	➖	➕
Spz1	125	131	TTTGGGT	➖	➕
Spz1	234	240	ACCCGGA	➕	➖
Spz1	413	419	ACCCTCA	➖	➕
Spz1	45	51	TGTGGGT	➖	➕
SRY	199	205	CTTGTTA	➕	➖
SRY	26	32	AGACAAG	➕	➖
SRY	286	292	CCACAAG	➖	➕
SRY	346	352	CTACAAG	➕	➖
SRY	43	49	TTTGTGG	➖	➕
SRY	59	65	ACACAAG	➕	➖
SRY	82	88	GCACAAC	➖	➕
STAT1beta	17	26	TCCAGGAAAA	➖	➕
STAT1beta	356	365	CTTTCCACTG	➖	➕
STAT1beta	370	379	CTTTCCAGGG	➕	➖
STAT4	163	168	GGAAGT	➖	➕
STAT4	21	26	GGAAAA	➖	➕
STAT4	224	229	GGAATG	➖	➕
STAT4	343	348	CTTTCC	➖	➕
STAT4	370	375	CTTTCC	➕	➖
STAT5A	163	166	GGAA	➖	➕
STAT5A	21	24	GGAA	➖	➕
STAT5A	224	227	GGAA	➖	➕
STAT5A	345	348	TTCC	➖	➕
STAT5A	372	375	TTCC	➕	➖
SWI4	19	26	CAGGAAAA	➖	➕
SWI6	19	26	CAGGAAAA	➖	➕
T3R-alpha	102	110	CAGGGGTCA	➖	➕
T3R-alpha	120	128	TGACCTTTG	➕	➖
T3R-alpha	404	412	GAGTGGTCA	➖	➕
T3R-beta1	120	129	TGACCTTTGG	➕	➖
T3R-beta2	103	111	AGGGGTCAG	➖	➕
T3R-beta2	119	127	CTGACCTTT	➕	➖
T3R-beta2	405	413	AGTGGTCAA	➖	➕
TAF	177	183	CCAACGA	➖	➕
TAF	283	289	TCGTCAC	➕	➖
T-Ag	266	274	GACAGCCTC	➕	➖
T-Ag	379	387	GAGGCGTGG	➕	➖
Tal-1	150	160	CAGTTGATCCA	➖	➕
Tal-1	164	172	CAGGTAGAA	➕	➖
TCF-1(P)	156	165	AACCAGAGCA	➕	➖
TCF-1(P)	183	192	AAGGAGAGAA	➕	➖
TCF-1(P)	238	247	ACACAGAGAA	➖	➕
TCF-1A	124	132	CTTTGGATG	➕	➖
TCF-1A	155	163	GATCCAAAG	➖	➕
TCF-1A	315	323	TTTACAAAG	➖	➕
TCF-2	353	362	GGGCTTTCCA	➖	➕
TCF-4E	124	130	CTTTGGA	➕	➖
TCF-4E	157	163	TCCAAAG	➖	➕
TCF-4E	317	323	TACAAAG	➖	➕
TFIIB	330	337	GACACAGA	➖	➕
TFIIB	346	353	TCCGCAGG	➖	➕
TFIIB	374	381	TCTGGGAG	➖	➕
TFIIB	43	50	TCTGTGGA	➕	➖
TFII-I	45	55	TGTGGATCTAC	➕	➖
TGGCA-binding protein	155	161	GATCCAA	➖	➕
TGGCA-binding protein	16	22	CTCCCAA	➕	➖
TOXE	27	36	GGCAAGAGAT	➖	➕
TRAB1	285	296	GCCACAAGGCCC	➖	➕
TRAB1	377	388	GGGAGGCGTGGC	➕	➖
TRM1	21	28	GGAAAAGG	➖	➕
TRM1	341	348	GACTTTCC	➖	➕
TRM1	368	375	GACTTTCC	➕	➖
Ttk 69K	229	236	GGAGGACC	➕	➖
Ttk 69K	95	102	CCAGGACC	➖	➕
unc-86	178	182	CAATG	➕	➖
unc-86	225	229	GAATG	➖	➕
unc-86	279	283	CATTT	➕	➖
unc-86	41	45	GATTT	➖	➕
USF	284	292	CGTCACATG	➕	➖
USF-1	127	133	TGGGTGG	➖	➕
USF-1	283	293	TCGTCACATGG	➕	➖
USF-1	286	292	CCACAAG	➖	➕
USF-1	360	366	CCACTGG	➖	➕
USF-1	55	61	CCACACA	➕	➖
USF2	105	110	GGGTCA	➖	➕
USF2	106	114	GGTCAGATA	➖	➕
USF2	116	124	CCACTGACC	➕	➖
USF2	268	273	CAGTCA	➖	➕
USF2	269	277	AGTCACCTA	➖	➕
USF2	283	288	TCGTCA	➕	➖
USF2	284	292	CGTCACATG	➕	➖
USF2	407	412	TGGTCA	➖	➕
USF2b	107	114	GTCAGATA	➖	➕
USF2b	270	277	GTCACCTA	➖	➕
USF2b	285	292	GTCACATG	➕	➖
USF2b	409	416	GTCAACCC	➖	➕
VDR	105	108	GGGT	➖	➕
VDR	114	117	ACCC	➖	➕
VDR	128	131	GGGT	➖	➕
VDR	234	237	ACCC	➕	➖
VDR	413	416	ACCC	➖	➕
VDR	48	51	GGGT	➖	➕
VDR	605	608	ACCC	➕	➖
Vpr	224	231	GGAATGGA	➖	➕
Vpr	285	292	GCCACAAG	➖	➕
Vpr	396	403	GGACTGGG	➕	➖
v-Rel	338	350	AGGGACTTTCCGC	➖	➕
v-Rel	351	363	AGGGACTTTCCGC	➕	➖
v-Rel	365	377	GGGGACTTTCCAG	➕	➖
VSF-1	123	134	CCTTTGGATGGT	➕	➖
VSF-1	281	292	CACAGCCACAAG	➖	➕
WT1 I	113	119	TACCCAC	➖	➕
WT1 I	212	218	GTGTGCC	➖	➕
WT1 I	254	260	GTGTGGA	➕	➖
WT1 I	277	283	AGCACAC	➖	➕
WT1 I	382	388	GTGTGGT	➖	➕
WT1 I	46	52	GTGGGTC	➖	➕
WT1 I	56	62	CACACAC	➕	➖
XPF-1	208	216	CCCTGTGTG	➖	➕
XPF-1	346	354	TCCGCAGGG	➖	➕
XPF-1	371	379	TTTCCAGGG	➕	➖
XPF-1	92	100	ACACCAGGG	➕	➖
Xvent-1	20	27	CAAAAAAG	➕	➖
Xvent-1	39	46	TTGATTTG	➖	➕
Xvent-1	440	447	GCTTTTTG	➕	➖
Yi	115	124	CCCACTGACT	➖	➕
Yi	294	303	CCCGCCAGCT	➖	➕
YY1	127	133	TGGATGG	➕	➖
YY1	130	135	ATGGTG	➕	➖
YY1	186	194	GAGAAGACA	➖	➕
YY1	22	30	AAAAAGACA	➕	➖
YY1	287	293	CACATGG	➕	➖
YY1	290	295	ATGGCC	➕	➖
Zeste	14	20	CACTCCA	➖	➕
Zeste	58	64	CACTCAA	➖	➕
ZF5	296	298	CGC	➖	➕
ZF5	348	350	CGC	➖	➕
ZF5	361	363	CGC	➕	➖
ZF5	382	384	GCG	➕	➖
ZF5	409	411	GCG	➕	➖
ZF5	446	448	CGC	➖	➕
Zic1	100	103	ACCA	➖	➕
Zic1	105	108	GGGT	➖	➕
Zic1	114	117	ACCC	➖	➕
Zic1	122	125	ACCT	➕	➖
Zic1	128	131	GGGT	➖	➕
Zic1	157	160	ACCA	➕	➖
Zic1	165	168	AGGT	➕	➖
Zic1	234	237	ACCC	➕	➖
Zic1	273	276	ACCT	➖	➕
Zic1	380	383	AGGT	➖	➕
Zic1	385	388	TGGT	➖	➕
Zic1	407	410	TGGT	➖	➕
Zic1	413	416	ACCC	➖	➕
Zic1	465	468	TGGT	➕	➖
Zic1	48	51	GGGT	➖	➕
Zic1	54	57	ACCA	➕	➖
Zic1	605	608	ACCC	➕	➖
Zic2	100	102	ACC	➖	➕
Zic2	106	108	GGT	➖	➕
Zic2	114	116	ACC	➖	➕
Zic2	122	124	ACC	➕	➖
Zic2	129	131	GGT	➖	➕
Zic2	157	159	ACC	➕	➖
Zic2	166	168	GGT	➕	➖
Zic2	234	236	ACC	➕	➖
Zic2	273	275	ACC	➖	➕
Zic2	381	383	GGT	➖	➕
Zic2	386	388	GGT	➖	➕
Zic2	408	410	GGT	➖	➕
Zic2	413	415	ACC	➖	➕
Zic2	466	468	GGT	➕	➖
Zic2	49	51	GGT	➖	➕
Zic2	54	56	ACC	➕	➖
Zic2	605	607	ACC	➕	➖
Zic3	100	103	ACCA	➖	➕
Zic3	105	108	GGGT	➖	➕
Zic3	114	117	ACCC	➖	➕
Zic3	122	125	ACCT	➕	➖
Zic3	128	131	GGGT	➖	➕
Zic3	157	160	ACCA	➕	➖
Zic3	165	168	AGGT	➕	➖
Zic3	234	237	ACCC	➕	➖
Zic3	273	276	ACCT	➖	➕
Zic3	380	383	AGGT	➖	➕
Zic3	385	388	TGGT	➖	➕
Zic3	407	410	TGGT	➖	➕
Zic3	413	416	ACCC	➖	➕
Zic3	465	468	TGGT	➕	➖
Zic3	48	51	GGGT	➖	➕
Zic3	54	57	ACCA	➕	➖
Zic3	605	608	ACCC	➕	➖
Zta	213	220	TGTGCCAG	➖	➕
Zta	255	262	TGTGGAAG	➕	➖
Zta	275	282	CTAGCACA	➖	➕
Zta	283	290	CAGCCACA	➖	➕
Zta	328	335	CTGACACA	➖	➕
Zta	79	86	TTGGCACA	➖	➕
Note: a "➕" indicates existence of a TFBS, a "➖ " indicates non-existence of a TFBS
	indicates specific transcription factors of Consensus_B
	indicates specific transcription factors of CRF07_BC_KF234628
	indicates transcription factors shared by Consensus_B and CRF07_BC_KF234628
