## Supplementary Table 5 for "A unified classification system for HIV-1 5’ long terminal repeats"

### Sheet: Sheet1
Supplementary Table 5 The differences of TFBS within 5' LTR between CRF01_AE and CRF07_BC via recombination
Factor name	Start position	End position	String	HB010151	HB010161	HB010165
ABF1	158	163	GTTGAT	➖	➖	➕
ABF1	256	261	GCTGAT	➖	➖	➕
ABF1	236	241	GATGAT	➕	➕	➖
ABF1	44	49	CTTGAT	➕	➕	➖
ABI4	182	187	ACCACC	➕	➖	➖
ABI4	309	314	TGCACC	➖	➖	➕
ABI4	95	100	TACACC	➖	➖	➕
ABI4	217	222	GGTGTG	➕	➕	➖
ABI4	97	102	CACACC	➕	➕	➖
ADR1	213	220	ACCCCATG	➖	➖	➕
ADR1	398	405	GGAGGGGT	➖	➖	➕
ADR1	98	105	ACCCCAGG	➖	➖	➕
AGL3	198	203	ACAAAT	➖	➖	➕
AGL3	264	269	GGAAAT	➖	➖	➕
AGL3	268	273	ATTTGA	➖	➖	➕
AGL3	6	11	GGAAAT	➖	➖	➕
AGL3	48	53	ATTTAT	➕	➕	➖
AIRE	10	19	ATGGTTAATT	➖	➖	➕
ALF1B	198	205	ACAAATGC	➖	➖	➕
ALF1B	423	430	TCAGATGC	➕	➕	➖
Alfin1	180	186	AGACCAC	➕	➖	➖
Alfin1	241	247	TGACCAC	➕	➕	➖
Alfin1	363	369	TTTCCAC	➕	➕	➖
AML1	258	270	TGATGTGGAAATT	➖	➖	➕
AML1	239	251	GATGACCACAGAG	➕	➕	➖
AML1a	243	252	ACCACAGAGA	➕	➕	➖
AML1a	385	394	GAGGTGTGGT	➕	➕	➖
ANT	383	393	GGGAGGTGTGG	➖	➕	➕
Antp	319	324	GTATTA	➖	➖	➕
Antp	254	259	GTATTA	➕	➕	➖
Antp	258	263	TAATGT	➕	➕	➖
AP-1	219	225	TGAGCCA	➖	➖	➕
AP-1	46	52	TGACTTA	➖	➖	➕
AP-1	46	53	TGACTTAT	➖	➖	➕
AP-1	126	133	TGACTTTT	➕	➕	➖
AP-1	335	341	TGACACA	➕	➕	➖
AP-2	365	374	CCGCTGGGGA	➖	➖	➕
AP-2	377	386	TTCCAGGGGA	➖	➖	➕
AP-2	391	400	TGGCCGGGGA	➖	➖	➕
AP-2	402	411	GGGTTGGGGA	➖	➖	➕
AP-2	352	361	TCCGCGGGGA	➕	➕	➖
AP-2alpha	210	218	TACACCCCA	➖	➖	➕
AP-2alpha	369	377	TGGGGACTT	➖	➖	➕
AP-2alpha	406	414	TGGGGAGTG	➖	➖	➕
AP-2alpha	370	378	TGGGGCGTT	➕	➕	➖
AP-2alphaA	204	209	GCCTGT	➖	➖	➕
AP-2alphaA	30	35	AAAGGC	➕	➕	➖
AP-2alphaA	453	458	GCCTGT	➕	➕	➖
AP-3	404	412	GTTGGGGAG	➖	➖	➕
AP-3	159	167	TTGACCAAA	➕	➕	➖
AP-3 (2)	416	422	CTAACCC	➖	➖	➕
AR	198	204	AGAACTG	➕	➖	➖
AR	304	310	AGAACTG	➖	➖	➕
AR	448	455	TGTTCGCT	➖	➖	➕
AR	374	380	GCGTTCT	➕	➕	➖
AREB6	115	122	CAGGTTCC	➕	➕	➖
ARP-1	160	168	TGACCAAAG	➕	➕	➖
ARP-1	241	249	TGACCACAG	➕	➕	➖
ARP-1	410	418	GAGTGGTCA	➕	➕	➖
AT-BP1	11	20	TGGTTAATTT	➖	➖	➕
AT-BP1	369	378	TGGGGACTTT	➖	➖	➕
AT-BP1	406	415	TGGGGAGTGG	➖	➖	➕
AT-BP2	11	20	TGGTTAATTT	➖	➖	➕
AT-BP2	369	378	TGGGGACTTT	➖	➖	➕
AT-BP2	406	415	TGGGGAGTGG	➖	➖	➕
ATF3	46	53	TGACTTAT	➖	➖	➕
ATF3	160	167	TGACCAAA	➕	➕	➖
ATF3	241	248	TGACCACA	➕	➕	➖
ATF3	335	342	TGACACAG	➕	➕	➖
ATF3	411	418	AGTGGTCA	➕	➕	➖
B factor	319	326	GTATTATA	➖	➖	➕
B factor	323	330	TATAAAGA	➖	➖	➕
B factor	347	354	AGTTTATA	➖	➖	➕
B factor	351	358	TATAACTA	➖	➖	➕
B factor	435	442	TATAAGCA	➕	➕	➖
BR-C Z1	175	186	AGAGGAAAACAA	➖	➖	➕
BR-C Z1	26	37	CAGAAAAGACAA	➖	➖	➕
BR-C Z1	59	70	TATAACACACAA	➕	➕	➖
BR-C Z1	190	201	AGGGGAAGACAA	➖	➕	➕
BR-C Z2	116	120	AGATT	➖	➖	➕
BR-C Z2	201	205	AATGC	➖	➖	➕
BR-C Z2	266	270	AAATT	➖	➖	➕
BR-C Z2	267	271	AATTT	➖	➖	➕
BR-C Z2	319	323	GTATT	➖	➖	➕
BR-C Z2	9	13	AATGG	➖	➖	➕
BR-C Z2	90	94	AATGC	➖	➖	➕
BR-C Z2	254	258	GTATT	➕	➕	➖
BR-C Z2	259	263	AATGT	➕	➕	➖
BR-C Z2	46	50	TGATT	➕	➕	➖
BR-C Z3	194	203	GAAAACAACT	➖	➕	➖
BR-C Z3	179	188	GAAAACAACG	➖	➖	➕
BR-C Z3	89	98	CAAAACTACA	➕	➕	➖
BTEB3	244	252	AGACGGAGA	➖	➖	➕
BTEB3	380	388	CAGGGGAGG	➖	➖	➕
BTEB3	394	402	CCGGGGAGG	➖	➖	➕
BTEB3	405	413	TTGGGGAGT	➖	➖	➕
BTEB4	371	379	GGGGCGTTC	➕	➕	➖
C/EBP	307	312	ACTGCA	➖	➖	➕
C/EBP	309	314	TGCACC	➖	➖	➕
C/EBP	92	97	TGCTAC	➖	➖	➕
C/EBP	207	212	TGCTAC	➕	➕	➖
C/EBP	221	226	TGCCAG	➕	➕	➖
C/EBPalpha	241	243	CAA	➖	➖	➕
C/EBPalpha	405	407	TTG	➖	➖	➕
C/EBPalpha	424	426	CAA	➖	➖	➕
C/EBPalpha	455	457	TTG	➖	➖	➕
C/EBPalpha	132	134	TTG	➕	➕	➖
C/EBPalpha	164	166	CAA	➕	➕	➖
C/EBPalpha	204	209	GCTTGC	➕	➕	➖
C/EBPalpha	206	208	TTG	➕	➕	➖
C/EBPalpha	206	211	TTGCTA	➕	➕	➖
C/EBPalpha	278	280	CAA	➕	➕	➖
C/EBPalpha	32	37	AGGCAA	➕	➕	➖
C/EBPalpha	325	327	CAA	➕	➕	➖
C/EBPalpha	34	39	GCAAGA	➕	➕	➖
C/EBPalpha	417	419	CAA	➕	➕	➖
C/EBPalpha	184	186	CAA	➖	➕	➕
C/EBPalpha	199	201	CAA	➖	➕	➕
C/EBPbeta	206	211	TTGCTA	➕	➕	➖
C/EBPbeta	206	212	TTGCTAC	➕	➕	➖
C/EBPbeta	206	213	TTGCTACA	➕	➕	➖
C/EBPbeta	30	37	AAAGGCAA	➕	➕	➖
C/EBPbeta	31	37	AAGGCAA	➕	➕	➖
C/EBPbeta(p20)	455	462	TTGTACTG	➖	➖	➕
C/EBPbeta(p20)	320	327	TTTTACAA	➕	➕	➖
C/EBPdelta	118	120	ATT	➖	➖	➕
C/EBPdelta	201	203	AAT	➖	➖	➕
C/EBPdelta	267	269	AAT	➖	➖	➕
C/EBPdelta	268	270	ATT	➖	➖	➕
C/EBPdelta	321	323	ATT	➖	➖	➕
C/EBPdelta	9	11	AAT	➖	➖	➕
C/EBPdelta	90	92	AAT	➖	➖	➕
C/EBPdelta	256	258	ATT	➕	➕	➖
C/EBPdelta	259	261	AAT	➕	➕	➖
C/EBPdelta	48	50	ATT	➕	➕	➖
C/EBPgamma	206	213	TTGCTACA	➕	➕	➖
C/EBPgamma	84	93	ATTGGCAAAA	➕	➕	➖
C1 (long form)	106	113	ACCAGGGG	➕	➕	➖
C1 (long form)	213	220	ACCCGGTG	➕	➕	➖
C1 (short form)	106	113	ACCAGGGG	➕	➕	➖
C1 (short form)	213	220	ACCCGGTG	➕	➕	➖
C1-I	106	113	ACCAGGGG	➕	➕	➖
C1-I	213	220	ACCCGGTG	➕	➕	➖
CAC-binding protein	180	187	AGACCACC	➕	➖	➖
CCBF	285	292	CACGAAGA	➖	➖	➕
Cdx-1	208	211	GTTA	➖	➖	➕
Cdx-1	325	328	TAAA	➖	➖	➕
Cdx-1	349	352	TTTA	➖	➖	➕
Cdx-1	353	356	TAAC	➖	➖	➕
Cdx-1	417	420	TAAC	➖	➖	➕
Cdx-1	435	438	TAAA	➖	➖	➕
Cdx-1	25	28	TAAG	➕	➕	➖
Cdx-1	256	259	ATTA	➕	➕	➖
Cdx-1	258	261	TAAT	➕	➕	➖
Cdx-1	307	310	GTTA	➕	➕	➖
Cdx-1	437	440	TAAG	➕	➕	➖
CDX2	49	60	TTTATGGGTCTA	➕	➕	➖
c-Ets-1	176	182	GAGGAAA	➖	➖	➕
c-Ets-1	190	199	AGGGGAAGAC	➖	➖	➕
c-Ets-1	191	197	GGGGAAG	➖	➖	➕
c-Ets-1	360	369	GACTTCCGCT	➖	➖	➕
c-Ets-1	362	368	CTTCCGC	➖	➖	➕
c-Ets-1	376	382	TTTCCAG	➖	➖	➕
c-Ets-1	166	175	AAGGGAAGTA	➕	➕	➖
c-Ets-1	167	173	AGGGAAG	➕	➕	➖
c-Ets-1	261	270	TGTGGAAGTT	➕	➕	➖
c-Ets-1	350	356	TTTCCGC	➕	➕	➖
c-Ets-1	363	369	TTTCCAC	➕	➕	➖
c-Ets-1	74	83	TACTTCCCTG	➕	➕	➖
c-Ets-1	4	10	CTGGAAA	➖	➕	➕
c-Ets-1 68	190	199	AGGGGAAGAC	➖	➖	➕
c-Ets-1 68	360	369	GACTTCCGCT	➖	➖	➕
c-Ets-1 68	166	175	AAGGGAAGTA	➕	➕	➖
c-Ets-1 68	74	83	TACTTCCCTG	➕	➕	➖
c-Ets-2	197	205	GAGAACTGC	➕	➖	➖
c-Ets-2	177	184	AGGAAAAC	➖	➖	➕
c-Ets-2	263	271	TGGAAATTT	➖	➖	➕
c-Ets-2	303	311	GAGAACTGC	➖	➖	➕
c-Ets-2	5	13	TGGAAATGG	➖	➖	➕
CF2-II	429	438	GCTGCATATA	➕	➕	➖
c-Fos	237	244	ATGACAAA	➖	➖	➕
c-Fos	238	244	TGACAAA	➖	➖	➕
c-Fos	238	245	TGACAAAG	➖	➖	➕
c-Fos	45	52	TTGACTTA	➖	➖	➕
c-Fos	46	52	TGACTTA	➖	➖	➕
c-Fos	46	53	TGACTTAT	➖	➖	➕
c-Fos	125	132	CTGACTTT	➕	➕	➖
c-Fos	126	132	TGACTTT	➕	➕	➖
c-Fos	126	133	TGACTTTT	➕	➕	➖
c-Fos	159	166	TTGACCAA	➕	➕	➖
c-Fos	160	166	TGACCAA	➕	➕	➖
c-Fos	160	167	TGACCAAA	➕	➕	➖
c-Fos	240	247	ATGACCAC	➕	➕	➖
c-Fos	241	247	TGACCAC	➕	➕	➖
c-Fos	241	248	TGACCACA	➕	➕	➖
c-Fos	334	341	CTGACACA	➕	➕	➖
c-Fos	335	341	TGACACA	➕	➕	➖
c-Fos	335	342	TGACACAG	➕	➕	➖
c-Fos	411	418	AGTGGTCA	➕	➕	➖
c-Fos	412	418	GTGGTCA	➕	➕	➖
c-Fos	412	419	GTGGTCAA	➕	➕	➖
c-Jun	238	243	TGACAA	➖	➖	➕
c-Jun	238	244	TGACAAA	➖	➖	➕
c-Jun	46	51	TGACTT	➖	➖	➕
c-Jun	46	52	TGACTTA	➖	➖	➕
c-Jun	126	131	TGACTT	➕	➕	➖
c-Jun	126	132	TGACTTT	➕	➕	➖
c-Jun	160	165	TGACCA	➕	➕	➖
c-Jun	160	166	TGACCAA	➕	➕	➖
c-Jun	241	246	TGACCA	➕	➕	➖
c-Jun	241	247	TGACCAC	➕	➕	➖
c-Jun	335	340	TGACAC	➕	➕	➖
c-Jun	335	341	TGACACA	➕	➕	➖
c-Jun	412	418	GTGGTCA	➕	➕	➖
c-Jun	413	418	TGGTCA	➕	➕	➖
c-Myb	302	310	CGAGAACTG	➖	➖	➕
c-Myb	305	312	GAACTGCA	➖	➖	➕
c-Myb	344	351	AGGAGTTT	➖	➖	➕
c-Myb	353	360	TAACTAGG	➖	➖	➕
c-Myb	196	204	AAACAACTG	➕	➕	➖
c-Myb	199	206	CAACTGCT	➕	➕	➖
c-Myb	264	271	GGAAGTTT	➕	➕	➖
c-Myb	278	285	CAACTAGC	➕	➕	➖
c-Myb	303	310	GCGAGTTA	➕	➕	➖
c-Myb	315	322	CGGAGTTT	➕	➕	➖
c-Myb	91	98	AAACTACA	➕	➕	➖
c-Myc	423	429	TCAAGTG	➖	➖	➕
COE1	226	232	GCAGGGA	➕	➖	➖
COE1	163	169	TCCCAGA	➖	➖	➕
COE1	189	195	AAGGGGA	➖	➖	➕
COE1	23	29	TCCCAGA	➖	➖	➕
COE1	368	374	CTGGGGA	➖	➖	➕
COE1	380	386	CAGGGGA	➖	➖	➕
COE1	394	400	CCGGGGA	➖	➖	➕
COE1	405	411	TTGGGGA	➖	➖	➕
COE1	165	171	AAAGGGA	➕	➕	➖
COE1	342	348	GAAGGGA	➕	➕	➖
COE1	355	361	GCGGGGA	➕	➕	➖
COE1	398	404	GGCGGGA	➕	➕	➖
COE2	228	236	AGGGAATGG	➕	➖	➖
COE2	19	27	TTACTCCCA	➖	➖	➕
COE2	191	199	GGGGAAGAC	➖	➖	➕
COE2	370	378	GGGGACTTT	➖	➖	➕
COE2	382	390	GGGGAGGTG	➖	➖	➕
COE2	407	415	GGGGAGTGG	➖	➖	➕
COE2	167	175	AGGGAAGTA	➕	➕	➖
COE2	344	352	AGGGACTTT	➕	➕	➖
COE2	357	365	GGGGACTTT	➕	➕	➖
COE3	224	236	CAGCAGGGAATGG	➕	➖	➖
COE3	366	378	CGCTGGGGACTTT	➖	➖	➕
COE3	340	352	CAGAAGGGACTTT	➕	➕	➖
COE3	353	365	CCGCGGGGACTTT	➕	➕	➖
core-binding factor	387	398	GGTGTGGTCTGG	➕	➕	➖
CP2	145	152	CAAGCCAG	➖	➖	➕
CP2	161	168	GATCCCAG	➖	➖	➕
CP2	21	28	ACTCCCAG	➖	➖	➕
CP2	310	317	GCACCCAG	➖	➖	➕
CP2	368	375	CTGGGGAC	➖	➖	➕
CP2	375	382	CTTTCCAG	➖	➖	➕
CP2	4	11	CTGGAAAT	➖	➖	➕
CP2	369	376	CTGGGGCG	➕	➕	➖
CP2	395	402	CTGGGCGG	➕	➕	➖
CPC1	218	226	ATGAGCCAG	➖	➖	➕
CPC1	45	53	TTGACTTAT	➖	➖	➕
CREMtau	256	262	GCTGATG	➖	➖	➕
CREMtau	367	373	GCTGGGG	➖	➖	➕
CREMtau	446	452	GCTGTTC	➖	➖	➕
CREMtau	443	449	GCTGCTT	➕	➕	➖
CREMtau1	256	262	GCTGATG	➖	➖	➕
CREMtau1	367	373	GCTGGGG	➖	➖	➕
CREMtau1	446	452	GCTGTTC	➖	➖	➕
CREMtau1	443	449	GCTGCTT	➕	➕	➖
CREMtau2	256	262	GCTGATG	➖	➖	➕
CREMtau2	367	373	GCTGGGG	➖	➖	➕
CREMtau2	446	452	GCTGTTC	➖	➖	➕
CREMtau2	443	449	GCTGCTT	➕	➕	➖
Croc	321	330	ATTATAAAGA	➖	➖	➕
Crx	319	324	GTATTA	➖	➖	➕
Crx	254	259	GTATTA	➕	➕	➖
Crx	258	263	TAATGT	➕	➕	➖
Cutl1	198	203	ACAAAT	➖	➖	➕
Cutl1	264	269	GGAAAT	➖	➖	➕
Cutl1	268	273	ATTTGA	➖	➖	➕
Cutl1	6	11	GGAAAT	➖	➖	➕
Cutl1	87	92	GGCAAT	➖	➖	➕
Cutl1	48	53	ATTTAT	➕	➕	➖
DBP	137	143	TGGTGCT	➖	➖	➕
DBP	252	258	AAGTGCT	➖	➖	➕
DBP	89	95	CAATGCT	➖	➖	➕
DBP	200	206	AACTGCT	➕	➕	➖
DBP	204	210	GCTTGCT	➕	➕	➖
DBP	442	448	AGCTGCT	➕	➕	➖
DEAF-1	296	304	ATAGCCCGA	➖	➖	➕
DEF:GLO	191	198	GGAGAAAA	➖	➕	➖
DEF:GLO	176	183	GAGGAAAA	➖	➖	➕
DEF:GLO	130	137	TTTTGGAT	➕	➕	➖
DEF:GLO	320	327	TTTTACAA	➕	➕	➖
DEF:GLO:SQUA	242	248	AAAGACG	➖	➖	➕
DEF:GLO:SQUA	372	378	GGACTTT	➖	➖	➕
DEF:GLO:SQUA	437	443	AAAGCAG	➖	➖	➕
DEF:GLO:SQUA	126	132	TGACTTT	➕	➕	➖
DEF:GLO:SQUA	165	171	AAAGGGA	➕	➕	➖
DEF:GLO:SQUA	346	352	GGACTTT	➕	➕	➖
DEF:GLO:SQUA	359	365	GGACTTT	➕	➕	➖
DEF:GLO:SQUA	444	450	CTGCTTT	➕	➕	➖
Dl	194	202	GAAAACAAC	➖	➕	➖
Dl	179	187	GAAAACAAC	➖	➖	➕
DP-1	296	305	AGGGCCCGCG	➕	➕	➖
DP-1	354	363	CGCGGGGACT	➕	➕	➖
DPBF-1	65	74	ACACAAGGCT	➕	➕	➖
DPBF-2	65	74	ACACAAGGCT	➕	➕	➖
dri	44	54	CTTGATTTATG	➕	➕	➖
DSXF	356	362	CTAGGAC	➖	➖	➕
DSXF	209	215	CTACACC	➕	➕	➖
DSXF	24	30	CTAAGAA	➕	➕	➖
DSXF	73	79	CTACTTC	➕	➕	➖
DSXM	356	362	CTAGGAC	➖	➖	➕
DSXM	209	215	CTACACC	➕	➕	➖
DSXM	24	30	CTAAGAA	➕	➕	➖
DSXM	73	79	CTACTTC	➕	➕	➖
E12	364	372	TCCGCTGGG	➖	➖	➕
E2	183	188	CCACCG	➕	➖	➖
E2	216	221	CGGTGT	➕	➕	➖
E2F	297	308	TAGCCCGAGAAC	➖	➖	➕
E2F	355	362	GCGGGGAC	➕	➕	➖
E2F	399	406	GCGGGACT	➕	➕	➖
E2F-1	363	369	TTCCGCT	➖	➖	➕
E2F-1	442	448	AGCCGCT	➖	➖	➕
E2F-1	299	305	GCCCGCG	➕	➕	➖
E2F-1	300	308	CCCGCGAGT	➕	➕	➖
E2F-1	351	357	TTCCGCG	➕	➕	➖
E2F-1	351	359	TTCCGCGGG	➕	➕	➖
E2F-1	354	360	CGCGGGG	➕	➕	➖
E2F-1	395	403	CTGGGCGGG	➕	➕	➖
E2F-1	398	404	GGCGGGA	➕	➕	➖
E2F-1:DP-1	397	405	GGGCGGGAC	➕	➕	➖
E47	148	154	GCCAGTA	➖	➖	➕
E47	164	170	CCCAGAG	➖	➖	➕
E47	24	30	CCCAGAA	➖	➖	➕
E47	313	319	CCCAGAG	➖	➖	➕
E47	366	372	CGCTGGG	➖	➖	➕
E47	378	384	TCCAGGG	➖	➖	➕
E47	367	373	CACTGGG	➕	➕	➖
E47	393	399	GTCTGGG	➕	➕	➖
E74A	362	371	CTTCCGCTGG	➖	➖	➕
E74A	350	359	TTTCCGCGGG	➕	➕	➖
EBF	376	386	TTTCCAGGGGA	➖	➖	➕
EBF	98	108	ACCCCAGGGCC	➖	➖	➕
EBF	291	301	GACACAGGGCC	➕	➕	➖
EFII	86	96	TGGCAAAACTA	➕	➕	➖
Egr-1	394	406	TCTGGGCGGGACT	➕	➕	➖
EIIaE-A	227	233	CAGGGAA	➕	➖	➖
EIIaE-A	102	108	CAGGGCC	➖	➖	➕
EIIaE-A	189	195	AAGGGGA	➖	➖	➕
EIIaE-A	22	28	CTCCCAG	➖	➖	➕
EIIaE-A	277	283	CGCCCTA	➖	➖	➕
EIIaE-A	380	386	CAGGGGA	➖	➖	➕
EIIaE-A	381	387	AGGGGAG	➖	➖	➕
EIIaE-A	406	412	TGGGGAG	➖	➖	➕
EIIaE-A	166	172	AAGGGAA	➕	➕	➖
EIIaE-A	212	218	CACCCGG	➕	➕	➖
EIIaE-A	295	301	CAGGGCC	➕	➕	➖
EIIaE-A	343	349	AAGGGAC	➕	➕	➖
EIIaE-A	370	376	TGGGGCG	➕	➕	➖
Elf-1	195	204	AAAACAACTG	➖	➕	➖
Elf-1	180	189	AAAACAACGA	➖	➖	➕
Elf-1	90	99	AAAACTACAC	➕	➕	➖
Elk-1	161	165	GATCC	➖	➖	➕
Elk-1	178	182	GGAAA	➖	➖	➕
Elk-1	193	197	GGAAG	➖	➖	➕
Elk-1	21	25	ACTCC	➖	➖	➕
Elk-1	248	252	GGAGA	➖	➖	➕
Elk-1	345	349	GGAGT	➖	➖	➕
Elk-1	362	366	CTTCC	➖	➖	➕
Elk-1	372	376	GGACT	➖	➖	➕
Elk-1	376	380	TTTCC	➖	➖	➕
Elk-1	398	402	GGAGG	➖	➖	➕
Elk-1	104	108	GGACC	➕	➕	➖
Elk-1	169	173	GGAAG	➕	➕	➖
Elk-1	191	195	GGAGA	➕	➕	➖
Elk-1	311	315	CATCC	➕	➕	➖
Elk-1	316	320	GGAGT	➕	➕	➖
Elk-1	346	350	GGACT	➕	➕	➖
Elk-1	350	354	TTTCC	➕	➕	➖
Elk-1	363	367	TTTCC	➕	➕	➖
Elk-1	402	406	GGACT	➕	➕	➖
En-1	183	188	ACAACG	➖	➖	➕
En-1	240	245	ACAAAG	➖	➖	➕
En-1	34	39	ACAAGA	➖	➖	➕
En-1	453	458	GCTTGT	➖	➖	➕
En-1	324	329	ACAAAG	➕	➕	➖
En-1	67	72	ACAAGG	➕	➕	➖
En-1	198	203	ACAAAT	➖	➕	➕
ENKTF-1	102	109	CAGGGCCA	➖	➖	➕
ENKTF-1	144	151	TCAAGCCA	➖	➖	➕
ENKTF-1	391	398	TGGCCGGG	➖	➖	➕
ENKTF-1	413	420	TGGCTAAC	➖	➖	➕
ENKTF-1	272	279	GACAGCCA	➕	➕	➖
ER-alpha	159	166	TTGACCAA	➕	➕	➖
ER-alpha	240	247	ATGACCAC	➕	➕	➖
ER-alpha	412	419	GTGGTCAA	➕	➕	➖
ER-beta	160	168	TGACCAAAG	➕	➕	➖
ER-beta	241	249	TGACCACAG	➕	➕	➖
ER-beta	410	418	GAGTGGTCA	➕	➕	➖
ETF	371	379	GGGGCGTTC	➕	➕	➖
Evi-1	27	39	AGAAAAGACAAGA	➖	➖	➕
f(alpha)-f(epsilon)	131	136	TTCGGA	➖	➖	➕
f(alpha)-f(epsilon)	364	369	TCCGCT	➖	➖	➕
f(alpha)-f(epsilon)	393	398	GCCGGG	➖	➖	➕
f(alpha)-f(epsilon)	443	448	GCCGCT	➖	➖	➕
f(alpha)-f(epsilon)	214	219	CCCGGT	➕	➕	➖
f(alpha)-f(epsilon)	313	318	TCCGGA	➕	➕	➖
f(alpha)-f(epsilon)	352	357	TCCGCG	➕	➕	➖
FACB	163	165	TCC	➖	➖	➕
FACB	178	180	GGA	➖	➖	➕
FACB	193	195	GGA	➖	➖	➕
FACB	23	25	TCC	➖	➖	➕
FACB	248	250	GGA	➖	➖	➕
FACB	345	347	GGA	➖	➖	➕
FACB	364	366	TCC	➖	➖	➕
FACB	372	374	GGA	➖	➖	➕
FACB	378	380	TCC	➖	➖	➕
FACB	398	400	GGA	➖	➖	➕
FACB	104	106	GGA	➕	➕	➖
FACB	169	171	GGA	➕	➕	➖
FACB	191	193	GGA	➕	➕	➖
FACB	313	315	TCC	➕	➕	➖
FACB	316	318	GGA	➕	➕	➖
FACB	346	348	GGA	➕	➕	➖
FACB	352	354	TCC	➕	➕	➖
FACB	365	367	TCC	➕	➕	➖
FACB	402	404	GGA	➕	➕	➖
Fli-1	358	370	AGGACTTCCGCTG	➖	➖	➕
FOXD3	196	203	AAACAACT	➖	➕	➖
FOXD3	10	20	ATGGTTAATTT	➖	➖	➕
FOXD3	125	132	CTGTGTTT	➖	➖	➕
FOXD3	180	190	AAAACAACGAA	➖	➖	➕
FOXD3	181	188	AAACAACG	➖	➖	➕
FOXD3	137	144	TGGTGTTT	➕	➕	➖
FOXI1	9	21	AATGGTTAATTTA	➖	➖	➕
FOXI1a	321	332	ATTATAAAGACT	➖	➖	➕
FOXM1	250	260	AGAAGTATTAA	➕	➕	➖
FOXN2	174	184	TAGAGGAAAAC	➖	➖	➕
FOXO1	194	204	GAAAACAACTG	➖	➕	➖
FOXO1	179	189	GAAAACAACGA	➖	➖	➕
FOXO3a	49	56	CTTATGGG	➖	➖	➕
FOXO3a	21	28	ACTCTAAG	➕	➕	➖
FOXO3a	433	440	CATATAAG	➕	➕	➖
GA-BF	180	186	AGACCAA	➖	➕	➖
GA-BF	169	175	AGAGGTA	➖	➖	➕
GA-BF	175	181	AGAGGAA	➖	➖	➕
GA-BF	196	202	AGACAAA	➖	➖	➕
GA-BF	244	250	AGACGGA	➖	➖	➕
GA-BF	19	25	TTACTCT	➕	➕	➖
GA-BF	250	256	AGAAGTA	➕	➕	➖
GABP	358	369	AGGACTTCCGCT	➖	➖	➕
GABP-alpha	359	370	GGACTTCCGCTG	➖	➖	➕
GAGA factor	167	172	AGAGAG	➖	➖	➕
GAL4	133	140	CGGATGGT	➖	➖	➕
GAL4	247	254	CGGAGAAG	➖	➖	➕
GAL4	360	367	GACTTCCG	➖	➖	➕
GAL4	309	316	TACATCCG	➕	➕	➖
GAL4	315	322	CGGAGTTT	➕	➕	➖
GAL4	348	355	ACTTTCCG	➕	➕	➖
GAMYB	184	190	CACCGAA	➕	➖	➖
GAMYB	214	220	CCCGGTG	➕	➕	➖
GCF	396	406	TGGGCGGGACT	➕	➕	➖
GCM	426	434	GATGCTGCA	➕	➕	➖
GCM	222	230	GCCAGCATG	➖	➕	➕
GCMa	426	434	GATGCTGCA	➕	➕	➖
GCMa	222	230	GCCAGCATG	➖	➕	➕
GCMb	426	434	GATGCTGCA	➕	➕	➖
GCMb	222	230	GCCAGCATG	➖	➕	➕
GCN4	216	226	CCATGAGCCAG	➖	➖	➕
GCR1	190	200	AGGGGAAGACA	➖	➖	➕
GCR1	359	369	GGACTTCCGCT	➖	➖	➕
GCR1	166	176	AAGGGAAGTAG	➕	➕	➖
GCR1	261	271	TGTGGAAGTTT	➕	➕	➖
GR	194	200	GAAAACA	➖	➕	➖
GR	179	185	GAAAACA	➖	➖	➕
GR	448	454	TGTTCGC	➖	➖	➕
GR-alpha	194	201	GAAAACAA	➖	➕	➖
GR-alpha	127	134	GTGTTTCG	➖	➖	➕
GR-alpha	179	186	GAAAACAA	➖	➖	➕
GR-alpha	447	454	CTGTTCGC	➖	➖	➕
GR-alpha	139	146	GTGTTTCA	➕	➕	➖
GR-beta	193	200	AGAAAACA	➖	➕	➖
GR-beta	178	185	GGAAAACA	➖	➖	➕
GR-beta	448	455	TGTTCGCT	➖	➖	➕
GT-1	11	18	TGGTTAAT	➖	➖	➕
GT-1	118	125	ATTCCCAC	➖	➖	➕
GT-1	262	269	GTGGAAAT	➖	➖	➕
GT-1	4	11	CTGGAAAT	➖	➖	➕
GT-1	85	92	TTGGCAAT	➖	➖	➕
GT-1b	319	329	GTTTTACAAAG	➕	➕	➖
HELIOS	383	388	AGGAGG	➕	➖	➖
HELIOS	177	182	AGGAAA	➖	➖	➕
HELIOS	344	349	AGGAGT	➖	➖	➕
HELIOS	358	363	AGGACT	➖	➖	➕
HELIOS	103	108	AGGACC	➕	➕	➖
HELIOS	190	195	AGGAGA	➕	➕	➖
HES-1	285	291	CACGAAG	➖	➖	➕
Hlf	18	26	TTTACTCTA	➕	➕	➖
HMG I(Y)	178	184	GGAAAAC	➖	➖	➕
HMG I(Y)	193	199	GGAAGAC	➖	➖	➕
HMG I(Y)	360	366	GACTTCC	➖	➖	➕
HMG I(Y)	374	380	ACTTTCC	➖	➖	➕
HMG I(Y)	6	12	GGAAATG	➖	➖	➕
HMG I(Y)	169	175	GGAAGTA	➕	➕	➖
HMG I(Y)	348	354	ACTTTCC	➕	➕	➖
HMG I(Y)	361	367	ACTTTCC	➕	➕	➖
HNF-1	11	22	TGGTTAATTTAC	➖	➖	➕
HNF-1B	317	324	GAGTATTA	➖	➖	➕
HNF-1B	252	259	AAGTATTA	➕	➕	➖
HNF-1B	258	265	TAATGTGG	➕	➕	➖
HNF-1C	252	260	AAGTATTAA	➕	➕	➖
HNF-3	195	200	AAAACA	➖	➕	➖
HNF-3	180	185	AAAACA	➖	➖	➕
HNF-3	198	206	ACAAATGCC	➖	➖	➕
HNF-3	199	204	CAAATG	➖	➖	➕
HNF-3	240	248	ACAAAGACG	➖	➖	➕
HNF-3	241	246	CAAAGA	➖	➖	➕
HNF-3	265	270	GAAATT	➖	➖	➕
HNF-3	29	34	AAAAGA	➖	➖	➕
HNF-3	347	352	AGTTTA	➖	➖	➕
HNF-3	374	379	ACTTTC	➖	➖	➕
HNF-3	435	440	TAAAAG	➖	➖	➕
HNF-3	140	145	TGTTTC	➕	➕	➖
HNF-3	164	169	CAAAGG	➕	➕	➖
HNF-3	318	323	AGTTTT	➕	➕	➖
HNF-3	319	324	GTTTTA	➕	➕	➖
HNF-3	324	332	ACAAAGACT	➕	➕	➖
HNF-3	348	353	ACTTTC	➕	➕	➖
HNF-3	361	366	ACTTTC	➕	➕	➖
HNF-3	47	52	GATTTA	➕	➕	➖
HNF-3	90	95	AAAACT	➕	➕	➖
HNF-3alpha	194	201	GAAAACAA	➖	➕	➖
HNF-3alpha	127	134	GTGTTTCG	➖	➖	➕
HNF-3alpha	179	186	GAAAACAA	➖	➖	➕
HNF-3alpha	139	146	GTGTTTCA	➕	➕	➖
HNF-3beta	193	200	AGAAAACA	➖	➕	➖
HNF-3beta	194	200	GAAAACA	➖	➕	➖
HNF-3beta	128	134	TGTTTCG	➖	➖	➕
HNF-3beta	128	135	TGTTTCGG	➖	➖	➕
HNF-3beta	178	185	GGAAAACA	➖	➖	➕
HNF-3beta	179	185	GAAAACA	➖	➖	➕
HNF-3beta	207	213	TGTTACA	➖	➖	➕
HNF-3beta	325	331	TAAAGAC	➖	➖	➕
HNF-3beta	346	352	GAGTTTA	➖	➖	➕
HNF-3beta	435	441	TAAAAGC	➖	➖	➕
HNF-3beta	448	454	TGTTCGC	➖	➖	➕
HNF-3beta	140	146	TGTTTCA	➕	➕	➖
HNF-3beta	140	147	TGTTTCAA	➕	➕	➖
HNF-3beta	318	324	AGTTTTA	➕	➕	➖
HNF-3beta	46	52	TGATTTA	➕	➕	➖
HNF-3gamma	87	96	GGCAAAACTA	➕	➕	➖
HNF-4alpha	127	138	GACTTTTGGATG	➕	➕	➖
HNF-4alpha1	161	172	GACCAAAGGGAA	➕	➕	➖
HOXA3	125	129	CTGTG	➖	➖	➕
HOXA3	127	131	GTGTT	➖	➖	➕
HOXA3	182	186	AACAA	➖	➖	➕
HOXA3	206	210	CTGTT	➖	➖	➕
HOXA3	239	243	GACAA	➖	➖	➕
HOXA3	33	37	GACAA	➖	➖	➕
HOXA3	38	42	GACAT	➖	➖	➕
HOXA3	447	451	CTGTT	➖	➖	➕
HOXA3	139	143	GTGTT	➕	➕	➖
HOXA3	218	222	GTGTG	➕	➕	➖
HOXA3	245	249	CACAG	➕	➕	➖
HOXA3	285	289	CACAC	➕	➕	➖
HOXA3	287	291	CACAG	➕	➕	➖
HOXA3	309	313	TACAT	➕	➕	➖
HOXA3	323	327	TACAA	➕	➕	➖
HOXA3	336	340	GACAC	➕	➕	➖
HOXA3	338	342	CACAG	➕	➕	➖
HOXA3	64	68	CACAC	➕	➕	➖
HOXA3	66	70	CACAA	➕	➕	➖
HOXA3	97	101	CACAC	➕	➕	➖
HOXA3	197	201	GACAA	➖	➕	➕
HOXA5	45	53	TTGATTTAT	➕	➕	➖
HOXB7	45	54	TTGATTTATG	➕	➕	➖
HOXB8	45	53	TTGATTTAT	➕	➕	➖
HOXD8	319	325	GTATTAT	➖	➖	➕
HOXD8	324	330	ATAAAGA	➖	➖	➕
HOXD8	347	353	AGTTTAT	➖	➖	➕
HOXD8	434	440	ATAAAAG	➖	➖	➕
HOXD8	436	442	ATAAGCA	➕	➕	➖
HOXD8	47	53	GATTTAT	➕	➕	➖
HSF1 (long)	118	125	ATTCCCAC	➖	➖	➕
HSF1 (short)	118	125	ATTCCCAC	➖	➖	➕
IPF1	10	19	ATGGTTAATT	➖	➖	➕
IPF1	7	18	GAAATGGTTAAT	➖	➖	➕
IPF1	250	261	AGAAGTATTAAT	➕	➕	➖
IPF1	258	265	TAATGTGG	➕	➕	➖
IRF-1	174	182	TAGAGGAAA	➖	➖	➕
IRF-1	2	10	GACTGGAAA	➖	➖	➕
IRF-1	260	268	ATGTGGAAA	➖	➖	➕
IRF-1	376	384	TTTCCAGGG	➖	➖	➕
IRF-1	350	358	TTTCCGCGG	➕	➕	➖
IRF-1	363	371	TTTCCACTG	➕	➕	➖
IRF-3	178	184	GGAAAAC	➖	➖	➕
IRF-3	264	270	GGAAATT	➖	➖	➕
IRF-3	374	380	ACTTTCC	➖	➖	➕
IRF-3	6	12	GGAAATG	➖	➖	➕
IRF-3	348	354	ACTTTCC	➕	➕	➖
IRF-3	361	367	ACTTTCC	➕	➕	➖
IRF-7A	128	138	TGTTTCGGATG	➖	➖	➕
JunB	238	243	TGACAA	➖	➖	➕
JunB	46	51	TGACTT	➖	➖	➕
JunB	126	131	TGACTT	➕	➕	➖
JunB	160	165	TGACCA	➕	➕	➖
JunB	241	246	TGACCA	➕	➕	➖
JunB	335	340	TGACAC	➕	➕	➖
JunB	413	418	TGGTCA	➕	➕	➖
JunD	238	244	TGACAAA	➖	➖	➕
JunD	46	52	TGACTTA	➖	➖	➕
JunD	126	132	TGACTTT	➕	➕	➖
JunD	160	166	TGACCAA	➕	➕	➖
JunD	241	247	TGACCAC	➕	➕	➖
JunD	335	341	TGACACA	➕	➕	➖
JunD	412	418	GTGGTCA	➕	➕	➖
Kr	7	17	GAAATGGTTAA	➖	➖	➕
LCR-F1	218	223	ATGAGC	➖	➖	➕
LCR-F1	240	245	ATGACC	➕	➕	➖
LEF-1	238	245	TGACAAAG	➖	➖	➕
LEF-1	161	168	GACCAAAG	➕	➕	➖
LEF-1	322	329	TTACAAAG	➕	➕	➖
LEF-1	323	334	TACAAAGACTGC	➕	➕	➖
LF-A1	203	209	TGCCTGT	➖	➖	➕
LF-A1	221	227	TGCCAGC	➕	➕	➖
LF-A1	30	36	AAAGGCA	➕	➕	➖
LF-A1	452	458	TGCCTGT	➕	➕	➖
LIM1	183	186	CCAA	➖	➕	➖
LIM1	405	408	TTGG	➖	➖	➕
LIM1	132	135	TTGG	➕	➕	➖
LIM1	163	166	CCAA	➕	➕	➖
LIM1	277	280	CCAA	➕	➕	➖
LVc	226	230	GCAGG	➕	➖	➖
LyF-1	162	170	ATCCCAGAG	➖	➖	➕
LyF-1	22	30	CTCCCAGAA	➖	➖	➕
LYS14	378	386	TCCAGGGGA	➖	➖	➕
MAC1	192	198	GAGAAAA	➖	➕	➖
MAC1	176	182	GAGGAAA	➖	➖	➕
MAC1	161	167	GACCAAA	➕	➕	➖
MafG	237	241	ATGAC	➖	➖	➕
MafG	240	244	ATGAC	➕	➕	➖
mat1-Mc	323	335	TACAAAGACTGCT	➕	➕	➖
MATa1	258	267	TGATGTGGAA	➖	➖	➕
MATa1	306	315	AGTTACATCC	➕	➕	➖
MATalpha2	292	297	ACACAT	➖	➖	➕
MATalpha2	37	42	AGACAT	➖	➖	➕
MATalpha2	308	313	TTACAT	➕	➕	➖
MAZ	393	403	GCCGGGGAGGG	➖	➖	➕
MBP-1 (1)	371	380	GGGACTTTCC	➖	➖	➕
MBP-1 (1)	345	354	GGGACTTTCC	➕	➕	➖
MBP-1 (1)	358	367	GGGACTTTCC	➕	➕	➖
MCB1	39	47	ACATCCTTG	➖	➖	➕
MCB1	310	318	ACATCCGGA	➕	➕	➖
MCB2	39	47	ACATCCTTG	➖	➖	➕
MCB2	310	318	ACATCCGGA	➕	➕	➖
MED8	261	269	TGTGGAAAT	➖	➖	➕
MED8	3	11	ACTGGAAAT	➖	➖	➕
MEF1	197	206	AACAACTGCT	➖	➕	➖
MEF1	400	409	AGGGGTTGGG	➖	➖	➕
MEF-2C/delta8	323	333	TATAAAGACTG	➖	➖	➕
MF3	11	15	TGGTT	➖	➖	➕
MF3	147	151	AGCCA	➖	➖	➕
MF3	163	167	TCCCA	➖	➖	➕
MF3	214	218	CCCCA	➖	➖	➕
MF3	23	27	TCCCA	➖	➖	➕
MF3	312	316	ACCCA	➖	➖	➕
MF3	369	373	TGGGG	➖	➖	➕
MF3	377	381	TTCCA	➖	➖	➕
MF3	406	410	TGGGG	➖	➖	➕
MF3	133	137	TGGAT	➕	➕	➖
MF3	161	165	GACCA	➕	➕	➖
MF3	181	185	GACCA	➕	➕	➖
MF3	242	246	GACCA	➕	➕	➖
MF3	275	279	AGCCA	➕	➕	➖
MF3	364	368	TTCCA	➕	➕	➖
MF3	370	374	TGGGG	➕	➕	➖
MF3	396	400	TGGGC	➕	➕	➖
MF3	229	233	TGGAA	➖	➕	➕
MIG1	363	373	TTCCGCTGGGG	➖	➖	➕
MIG1	99	109	CCCCAGGGCCA	➖	➖	➕
MIG1	364	374	TTCCACTGGGG	➕	➕	➖
MNB1a	435	440	TAAAAG	➖	➖	➕
MNB1a	129	134	CTTTTG	➕	➕	➖
MRF-2	315	324	CAGAGTATTA	➖	➖	➕
MRF-2	250	259	AGAAGTATTA	➕	➕	➖
Msx-1	184	186	CAC	➕	➖	➖
Msx-1	127	129	GTG	➖	➖	➕
Msx-1	254	256	GTG	➖	➖	➕
Msx-1	311	313	CAC	➖	➖	➕
Msx-1	427	429	GTG	➖	➖	➕
Msx-1	218	220	GTG	➕	➕	➖
Msx-1	220	222	GTG	➕	➕	➖
Msx-1	245	247	CAC	➕	➕	➖
Msx-1	287	289	CAC	➕	➕	➖
Msx-1	338	340	CAC	➕	➕	➖
Msx-1	367	369	CAC	➕	➕	➖
Msx-1	66	68	CAC	➕	➕	➖
Msx-1	99	101	CAC	➕	➕	➖
MYB2	197	201	AACAA	➖	➕	➖
MYB2	11	15	TGGTT	➖	➖	➕
MYB2	127	131	GTGTT	➖	➖	➕
MYB2	182	186	AACAA	➖	➖	➕
MYB2	206	210	CTGTT	➖	➖	➕
MYB2	306	310	AACTG	➖	➖	➕
MYB2	346	350	GAGTT	➖	➖	➕
MYB2	354	358	AACTA	➖	➖	➕
MYB2	402	406	GGGTT	➖	➖	➕
MYB2	447	451	CTGTT	➖	➖	➕
MYB2	116	120	AGGTT	➕	➕	➖
MYB2	139	143	GTGTT	➕	➕	➖
MYB2	200	204	AACTG	➕	➕	➖
MYB2	266	270	AAGTT	➕	➕	➖
MYB2	279	283	AACTA	➕	➕	➖
MYB2	305	309	GAGTT	➕	➕	➖
MYB2	317	321	GAGTT	➕	➕	➖
MYB2	374	378	GCGTT	➕	➕	➖
MYB2	92	96	AACTA	➕	➕	➖
MYB2	185	189	AACGA	➖	➕	➕
MYBAS1	191	195	GGGGA	➖	➖	➕
MYBAS1	213	217	ACCCC	➖	➖	➕
MYBAS1	370	374	GGGGA	➖	➖	➕
MYBAS1	382	386	GGGGA	➖	➖	➕
MYBAS1	396	400	GGGGA	➖	➖	➕
MYBAS1	401	405	GGGGT	➖	➖	➕
MYBAS1	407	411	GGGGA	➖	➖	➕
MYBAS1	98	102	ACCCC	➖	➖	➕
MYBAS1	357	361	GGGGA	➕	➕	➖
MYBAS1	371	375	GGGGC	➕	➕	➖
Myf-3	198	205	ACAACTGC	➖	➕	➖
Myf-3	423	430	TCAGATGC	➕	➕	➖
Myf-3	440	447	GCAGCTGC	➕	➕	➖
MyoD	198	205	ACAACTGC	➖	➕	➖
MyoD	252	259	AAGTGCTG	➖	➖	➕
MyoD	363	370	TTCCGCTG	➖	➖	➕
MyoD	442	449	AGCCGCTG	➖	➖	➕
MyoD	423	430	TCAGATGC	➕	➕	➖
MyoD	439	446	AGCAGCTG	➕	➕	➖
MyoD	440	447	GCAGCTGC	➕	➕	➖
myogenin	253	259	AGTGCTG	➖	➖	➕
myogenin	364	370	TCCGCTG	➖	➖	➕
myogenin	443	449	GCCGCTG	➖	➖	➕
myogenin	440	446	GCAGCTG	➕	➕	➖
MZF-1	189	195	AAGGGGA	➖	➖	➕
MZF-1	368	374	CTGGGGA	➖	➖	➕
MZF-1	380	386	CAGGGGA	➖	➖	➕
MZF-1	394	400	CCGGGGA	➖	➖	➕
MZF-1	405	411	TTGGGGA	➖	➖	➕
MZF-1	355	361	GCGGGGA	➕	➕	➖
NBF	260	268	ATGTGGAAA	➖	➖	➕
Ncx	209	211	TTA	➖	➖	➕
Ncx	325	327	TAA	➖	➖	➕
Ncx	350	352	TTA	➖	➖	➕
Ncx	353	355	TAA	➖	➖	➕
Ncx	417	419	TAA	➖	➖	➕
Ncx	435	437	TAA	➖	➖	➕
Ncx	25	27	TAA	➕	➕	➖
Ncx	257	259	TTA	➕	➕	➖
Ncx	258	260	TAA	➕	➕	➖
Ncx	308	310	TTA	➕	➕	➖
Ncx	437	439	TAA	➕	➕	➖
NERF-1a	442	453	AGCTGCTTTCTG	➕	➕	➖
NF-1	179	186	GAGACCAA	➖	➕	➖
NF-1	106	110	GCCAG	➖	➖	➕
NF-1	147	152	AGCCAG	➖	➖	➕
NF-1	148	152	GCCAG	➖	➖	➕
NF-1	163	168	TCCCAG	➖	➖	➕
NF-1	23	28	TCCCAG	➖	➖	➕
NF-1	312	317	ACCCAG	➖	➖	➕
NF-1	368	373	CTGGGG	➖	➖	➕
NF-1	377	382	TTCCAG	➖	➖	➕
NF-1	390	394	GTGGC	➖	➖	➕
NF-1	405	412	TTGGGGAG	➖	➖	➕
NF-1	412	416	GTGGC	➖	➖	➕
NF-1	132	139	TTGGATGG	➕	➕	➖
NF-1	159	166	TTGACCAA	➕	➕	➖
NF-1	272	280	GACAGCCAA	➕	➕	➖
NF-1	273	280	ACAGCCAA	➕	➕	➖
NF-1	276	280	GCCAA	➕	➕	➖
NF-1	369	374	CTGGGG	➕	➕	➖
NF-1	395	400	CTGGGC	➕	➕	➖
NF-1 (-like proteins)	441	448	CAGCCGCT	➖	➖	➕
NF-1 (-like proteins)	274	281	CAGCCAAC	➕	➕	➖
NF-AT1	178	184	GGAAAAC	➖	➖	➕
NF-AT1	178	185	GGAAAACA	➖	➖	➕
NF-AT1	178	186	GGAAAACAA	➖	➖	➕
NF-AT1	264	270	GGAAATT	➖	➖	➕
NF-AT1	264	271	GGAAATTT	➖	➖	➕
NF-AT1	264	272	GGAAATTTG	➖	➖	➕
NF-AT1	372	380	GGACTTTCC	➖	➖	➕
NF-AT1	373	380	GACTTTCC	➖	➖	➕
NF-AT1	374	380	ACTTTCC	➖	➖	➕
NF-AT1	6	12	GGAAATG	➖	➖	➕
NF-AT1	6	13	GGAAATGG	➖	➖	➕
NF-AT1	6	14	GGAAATGGT	➖	➖	➕
NF-AT1	346	354	GGACTTTCC	➕	➕	➖
NF-AT1	347	354	GACTTTCC	➕	➕	➖
NF-AT1	348	354	ACTTTCC	➕	➕	➖
NF-AT1	359	367	GGACTTTCC	➕	➕	➖
NF-AT1	360	367	GACTTTCC	➕	➕	➖
NF-AT1	361	367	ACTTTCC	➕	➕	➖
NF-AT2	178	186	GGAAAACAA	➖	➖	➕
NF-AT2	264	272	GGAAATTTG	➖	➖	➕
NF-AT2	372	380	GGACTTTCC	➖	➖	➕
NF-AT2	6	14	GGAAATGGT	➖	➖	➕
NF-AT2	260	272	ATGTGGAAGTTTG	➕	➕	➖
NF-AT2	346	354	GGACTTTCC	➕	➕	➖
NF-AT2	359	367	GGACTTTCC	➕	➕	➖
NF-AT3	178	187	GGAAAACAAC	➖	➖	➕
NF-AT4	198	205	ACAAATGC	➖	➖	➕
NF-AT4	266	273	AAATTTGA	➖	➖	➕
NFdeltaE3A	239	248	GATGACCACA	➕	➕	➖
NFdeltaE3A	389	398	TGTGGTCTGG	➕	➕	➖
NF-E4	102	111	CAGGACCAGG	➕	➕	➖
NFI/CTF	183	190	CCAACGAA	➖	➕	➖
NFI/CTF	401	408	GGGGTTGG	➖	➖	➕
NFI/CTF	128	135	ACTTTTGG	➕	➕	➖
NFI/CTF	163	170	CCAAAGGG	➕	➕	➖
NF-kappaB	114	123	TCAGATTCCC	➖	➖	➕
NF-kappaB	370	380	GGGGACTTTCC	➖	➖	➕
NF-kappaB	344	354	AGGGACTTTCC	➕	➕	➖
NF-kappaB	357	367	GGGGACTTTCC	➕	➕	➖
NF-kappaB(-like)	371	382	GGGACTTTCCAG	➖	➖	➕
NF-kappaB(-like)	345	356	GGGACTTTCCGC	➕	➕	➖
NF-kappaB(-like)	358	369	GGGACTTTCCAC	➕	➕	➖
NF-kappaB1	370	381	GGGGACTTTCCA	➖	➖	➕
NF-kappaB1	407	418	GGGGAGTGGCTA	➖	➖	➕
NF-kappaB1	357	368	GGGGACTTTCCA	➕	➕	➖
NF-TNF	370	382	GGGGACTTTCCAG	➖	➖	➕
NF-TNF	357	369	GGGGACTTTCCAC	➕	➕	➖
NF-X3	115	122	CAGATTCC	➖	➖	➕
NF-X3	340	347	CAGAAGGG	➕	➕	➖
NF-X3	390	397	GTGGTCTG	➕	➕	➖
NF-X3	424	431	CAGATGCT	➕	➕	➖
NF-X3	446	453	GCTTTCTG	➕	➕	➖
NHP-1	238	244	TGACAAA	➖	➖	➕
NHP-1	37	43	AGACATC	➖	➖	➕
NHP-1	46	52	TGACTTA	➖	➖	➕
NHP-1	126	132	TGACTTT	➕	➕	➖
NHP-1	160	166	TGACCAA	➕	➕	➖
NHP-1	180	186	AGACCAA	➕	➕	➖
NHP-1	241	247	TGACCAC	➕	➕	➖
NHP-1	335	341	TGACACA	➕	➕	➖
NHP-1	390	396	GTGGTCT	➕	➕	➖
NHP-1	412	418	GTGGTCA	➕	➕	➖
Nkx2-1	167	173	AGAGAGG	➖	➖	➕
Nkx2-1	173	179	GTAGAGG	➖	➖	➕
Nkx2-1	382	388	GGGGAGG	➖	➖	➕
Nkx2-1	396	402	GGGGAGG	➖	➖	➕
Nkx2-1	422	427	CTCAAG	➖	➖	➕
Nkx2-1	454	459	CTTGTA	➖	➖	➕
Nkx2-1	205	210	CTTGCT	➕	➕	➖
Nkx2-5	248	256	GGAGAAGTG	➖	➖	➕
Nkx2-5	421	429	CCTCAAGTG	➖	➖	➕
Nrf2	425	435	AGATGCTGCAT	➕	➕	➖
Nrf2	221	231	AGCCAGCATGG	➖	➕	➕
Nrf2:MafK	149	155	CCAGTAC	➖	➖	➕
Nrf2:MafK	25	31	CCAGAAA	➖	➖	➕
Nrf2:MafK	254	260	GTGCTGA	➖	➖	➕
Nrf2:MafK	101	107	CCAGGAC	➕	➕	➖
Nrf2:MafK	339	345	ACAGAAG	➕	➕	➖
Nrf2:MafK	448	454	TTTCTGC	➕	➕	➖
Olf-1	349	361	CTTTCCGCGGGGA	➕	➕	➖
OSH15	205	212	CCTGTTAC	➖	➖	➕
p300	161	165	GATCC	➖	➖	➕
p300	178	182	GGAAA	➖	➖	➕
p300	193	197	GGAAG	➖	➖	➕
p300	21	25	ACTCC	➖	➖	➕
p300	248	252	GGAGA	➖	➖	➕
p300	345	349	GGAGT	➖	➖	➕
p300	362	366	CTTCC	➖	➖	➕
p300	372	376	GGACT	➖	➖	➕
p300	376	380	TTTCC	➖	➖	➕
p300	398	402	GGAGG	➖	➖	➕
p300	104	108	GGACC	➕	➕	➖
p300	169	173	GGAAG	➕	➕	➖
p300	191	195	GGAGA	➕	➕	➖
p300	311	315	CATCC	➕	➕	➖
p300	316	320	GGAGT	➕	➕	➖
p300	346	350	GGACT	➕	➕	➖
p300	350	354	TTTCC	➕	➕	➖
p300	363	367	TTTCC	➕	➕	➖
p300	402	406	GGACT	➕	➕	➖
p53	104	110	GGGCCAG	➖	➖	➕
p53	275	281	AGCGCCC	➖	➖	➕
p53	297	303	GGGCCCG	➕	➕	➖
p53	372	378	GGGCGTT	➕	➕	➖
p53	397	403	GGGCGGG	➕	➕	➖
Pax-2	235	241	GGATGAC	➖	➖	➕
Pax-2	43	49	CCTTGAC	➖	➖	➕
Pax-2	123	129	CACTGAC	➕	➕	➖
Pax-2	157	163	AGTTGAC	➕	➕	➖
Pax-2	238	244	TGATGAC	➕	➕	➖
Pax-2	415	421	GTCAACC	➕	➕	➖
Pax-2a	183	189	CCACCGA	➕	➖	➖
Pax-2a	124	130	ACTGTGT	➖	➖	➕
Pax-2a	215	221	CCGGTGT	➕	➕	➖
Pax-2a	244	250	CCACAGA	➕	➕	➖
Pax-2a	286	292	ACACAGA	➕	➕	➖
Pax-2a	292	298	ACACAGG	➕	➕	➖
Pax-2a	337	343	ACACAGA	➕	➕	➖
Pax-2a	366	372	CCACTGG	➕	➕	➖
Pax-4a	200	205	AAATGC	➖	➖	➕
Pax-4a	266	271	AAATTT	➖	➖	➕
Pax-4a	8	13	AAATGG	➖	➖	➕
Pax-4a	46	51	TGATTT	➕	➕	➖
Pax-5	272	278	GACAGCG	➖	➖	➕
Pax-5	366	372	CGCTGGG	➖	➖	➕
Pax-5	445	451	CGCTGTT	➖	➖	➕
Pax-5	452	458	CGCTTGT	➖	➖	➕
Pax-5	374	380	GCGTTCT	➕	➕	➖
Pax-6	195	199	AAGAC	➖	➖	➕
Pax-6	237	241	ATGAC	➖	➖	➕
Pax-6	243	247	AAGAC	➖	➖	➕
Pax-6	31	35	AAGAC	➖	➖	➕
Pax-6	36	40	AAGAC	➖	➖	➕
Pax-6	371	375	GGGAC	➖	➖	➕
Pax-6	45	49	TTGAC	➖	➖	➕
Pax-6	103	107	AGGAC	➕	➕	➖
Pax-6	125	129	CTGAC	➕	➕	➖
Pax-6	159	163	TTGAC	➕	➕	➖
Pax-6	179	183	GAGAC	➕	➕	➖
Pax-6	240	244	ATGAC	➕	➕	➖
Pax-6	345	349	GGGAC	➕	➕	➖
Pax-6	393	397	GTCTG	➕	➕	➖
Pax-6	401	405	GGGAC	➕	➕	➖
Pax-6	415	419	GTCAA	➕	➕	➖
Pax-8	346	351	GAGTTT	➖	➖	➕
Pax-8	63	68	ACACTC	➖	➖	➕
Pax-8	305	310	GAGTTA	➕	➕	➖
Pax-9a	184	190	CACCGAA	➕	➖	➖
Pax-9a	311	317	CACCCAG	➖	➖	➕
Pax-9a	97	103	CACCCCA	➖	➖	➕
Pax-9a	214	220	CCCGGTG	➕	➕	➖
Pax-9a	99	105	CACCAGG	➕	➕	➖
Pax-9b	184	190	CACCGAA	➕	➖	➖
Pax-9b	311	317	CACCCAG	➖	➖	➕
Pax-9b	97	103	CACCCCA	➖	➖	➕
Pax-9b	214	220	CCCGGTG	➕	➕	➖
Pax-9b	99	105	CACCAGG	➕	➕	➖
PBF	27	34	AGAAAAGG	➕	➕	➖
PBF	339	346	ACAGAAGG	➕	➕	➖
PBF	65	72	ACACAAGG	➕	➕	➖
Pbx1a	43	54	CCTTGATTTATG	➕	➕	➖
PDR1	350	362	TTTCCGCGGGGAC	➕	➕	➖
PDR3	349	360	CTTTCCGCGGGG	➕	➕	➖
PDR3	351	362	TTCCGCGGGGAC	➕	➕	➖
PEA3	175	182	AGAGGAAA	➖	➖	➕
PEA3	37	44	AGACATCC	➖	➖	➕
PEA3	308	315	TTACATCC	➕	➕	➖
POU1F1a	118	122	ATTCC	➖	➖	➕
POU1F1a	199	203	CAAAT	➖	➖	➕
POU1F1a	265	269	GAAAT	➖	➖	➕
POU1F1a	268	272	ATTTG	➖	➖	➕
POU1F1a	321	325	ATTAT	➖	➖	➕
POU1F1a	7	11	GAAAT	➖	➖	➕
POU1F1a	88	92	GCAAT	➖	➖	➕
POU1F1a	256	260	ATTAA	➕	➕	➖
POU1F1a	257	261	TTAAT	➕	➕	➖
POU1F1a	48	52	ATTTA	➕	➕	➖
POU1F1b	318	325	AGTATTAT	➖	➖	➕
POU1F1b	324	331	ATAAAGAC	➖	➖	➕
POU1F1b	352	359	ATAACTAG	➖	➖	➕
POU1F1c	318	325	AGTATTAT	➖	➖	➕
POU1F1c	324	331	ATAAAGAC	➖	➖	➕
POU1F1c	352	359	ATAACTAG	➖	➖	➕
POU2F1	291	298	GACACATA	➖	➖	➕
POU2F2	306	313	AGTTACAT	➕	➕	➖
POU2F2 (Oct-2.1)	196	203	AGACAAAT	➖	➖	➕
POU2F2 (Oct-2.1)	262	269	GTGGAAAT	➖	➖	➕
POU2F2 (Oct-2.1)	268	275	ATTTGACA	➖	➖	➕
POU2F2 (Oct-2.1)	4	11	CTGGAAAT	➖	➖	➕
POU2F2C	306	313	AGTTACAT	➕	➕	➖
POU3F1	197	203	GACAAAT	➖	➖	➕
POU3F1	263	269	TGGAAAT	➖	➖	➕
POU3F1	268	274	ATTTGAC	➖	➖	➕
POU3F1	5	11	TGGAAAT	➖	➖	➕
POU3F2	200	206	AAATGCC	➖	➖	➕
POU3F2	265	271	GAAATTT	➖	➖	➕
POU3F2	266	272	AAATTTG	➖	➖	➕
POU3F2	8	14	AAATGGT	➖	➖	➕
POU3F2	45	51	TTGATTT	➕	➕	➖
PPAR-alpha	160	166	TGACCAA	➕	➕	➖
PPAR-alpha	241	247	TGACCAC	➕	➕	➖
PPAR-alpha	412	418	GTGGTCA	➕	➕	➖
PPAR-alpha:RXR-alpha	367	377	CACTGGGGCGT	➕	➕	➖
PPAR-gamma:RXR-alpha	161	172	GACCAAAGGGAA	➕	➕	➖
PPAR-gamma:RXR-alpha	358	369	GGGACTTTCCAC	➕	➕	➖
PR A	196	202	AAACAAC	➖	➕	➖
PR A	126	132	TGTGTTT	➖	➖	➕
PR A	181	187	AAACAAC	➖	➖	➕
PR A	205	211	CCTGTTA	➖	➖	➕
PR A	446	452	GCTGTTC	➖	➖	➕
PR A	138	144	GGTGTTT	➕	➕	➖
PR B	196	202	AAACAAC	➖	➕	➖
PR B	126	132	TGTGTTT	➖	➖	➕
PR B	181	187	AAACAAC	➖	➖	➕
PR B	205	211	CCTGTTA	➖	➖	➕
PR B	446	452	GCTGTTC	➖	➖	➕
PR B	448	454	TGTTCGC	➖	➖	➕
PR B	138	144	GGTGTTT	➕	➕	➖
Prd	318	324	AGTATTA	➖	➖	➕
Prd	253	259	AGTATTA	➕	➕	➖
Prd	258	264	TAATGTG	➕	➕	➖
Pu box binding factor	125	134	CTGTGTTTCG	➖	➖	➕
Pu box binding factor	137	146	TGGTGTTTCA	➕	➕	➖
PU.1	173	181	GTAGAGGAA	➖	➖	➕
PU.1	176	185	GAGGAAAACA	➖	➖	➕
PUR alpha	17	26	ATTTACTCCC	➖	➖	➕
PUR alpha	397	406	GGGAGGGGTT	➖	➖	➕
PUR alpha	408	417	GGGAGTGGTC	➕	➕	➖
PUR alpha	383	392	GGGAGGTGTG	➖	➕	➕
PUR beta	17	26	ATTTACTCCC	➖	➖	➕
PUR beta	397	406	GGGAGGGGTT	➖	➖	➕
PUR beta	408	417	GGGAGTGGTC	➕	➕	➖
PUR beta	383	392	GGGAGGTGTG	➖	➕	➕
R	99	107	CACCAGGAC	➕	➕	➖
R2	163	168	TCCCAG	➖	➖	➕
R2	190	195	AGGGGA	➖	➖	➕
R2	23	28	TCCCAG	➖	➖	➕
R2	245	250	GACGGA	➖	➖	➕
R2	369	374	TGGGGA	➖	➖	➕
R2	378	383	TCCAGG	➖	➖	➕
R2	381	386	AGGGGA	➖	➖	➕
R2	395	400	CGGGGA	➖	➖	➕
R2	406	411	TGGGGA	➖	➖	➕
R2	166	171	AAGGGA	➕	➕	➖
R2	188	193	GAAGGA	➕	➕	➖
R2	343	348	AAGGGA	➕	➕	➖
R2	356	361	CGGGGA	➕	➕	➖
R2	365	370	TCCACT	➕	➕	➖
R2	399	404	GCGGGA	➕	➕	➖
RAR-beta	160	167	TGACCAAA	➕	➕	➖
RAR-beta	241	248	TGACCACA	➕	➕	➖
RAR-beta	411	418	AGTGGTCA	➕	➕	➖
RAR-beta2	125	136	CTGACTTTTGGA	➕	➕	➖
RC2	172	177	GGTAGA	➖	➖	➕
RC2	309	314	TGCACC	➖	➖	➕
RC2	403	408	GGTTGG	➖	➖	➕
RC2	95	100	TACACC	➖	➖	➕
RC2	103	108	AGGACC	➕	➕	➖
RC2	117	122	GGTTCC	➕	➕	➖
RC2	138	143	GGTGTT	➕	➕	➖
RC2	159	164	TTGACC	➕	➕	➖
RC2	179	184	GAGACC	➕	➕	➖
RC2	217	222	GGTGTG	➕	➕	➖
RC2	240	245	ATGACC	➕	➕	➖
RC2	392	397	GGTCTG	➕	➕	➖
RC2	414	419	GGTCAA	➕	➕	➖
RC2	97	102	CACACC	➕	➕	➖
RCS1	306	317	AACTGCACCCAG	➖	➖	➕
RelA	191	200	GGGGAAGACA	➖	➖	➕
RF2a	385	394	GAGGTGTGGC	➖	➖	➕
RF2a	215	224	CCGGTGTGCC	➕	➕	➖
RP58	194	204	GAAAACAACTG	➖	➕	➖
RP58	257	267	CTGATGTGGAA	➖	➖	➕
RP58	424	434	CAGATGCTGCA	➕	➕	➖
SBF-1	10	18	ATGGTTAAT	➖	➖	➕
SBF-1	253	261	AGTATTAAT	➕	➕	➖
SF-1	102	110	CAGGGCCAG	➖	➖	➕
SF-1	68	76	CAAGGCTAC	➕	➕	➖
Smad3	285	294	CACACAGACA	➕	➕	➖
Smad4	285	295	CACACAGACAC	➕	➕	➖
Sox17	180	190	AGACCAACGAA	➖	➕	➖
Sox2	181	187	AAACAAC	➖	➖	➕
Sox2	238	244	TGACAAA	➖	➖	➕
Sox2	32	38	AGACAAG	➖	➖	➕
Sox2	454	460	CTTGTAC	➖	➖	➕
Sox2	322	328	TTACAAA	➕	➕	➖
Sox2	65	71	ACACAAG	➕	➕	➖
Sox2	196	202	AGACAAA	➖	➕	➕
Sp1	274	282	CAGCGCCCT	➖	➖	➕
Sp1	371	379	GGGGCGTTC	➕	➕	➖
Sp1	395	403	CTGGGCGGG	➕	➕	➖
Sp1	396	404	TGGGCGGGA	➕	➕	➖
Sp1	396	405	TGGGCGGGAC	➕	➕	➖
Sp1	397	402	GGGCGG	➕	➕	➖
Sp3	227	237	CAGGGAATGGA	➕	➖	➖
Sp3	102	112	CAGGGCCAGGG	➖	➖	➕
Sp3	399	409	GAGGGGTTGGG	➖	➖	➕
Sp3	371	379	GGGGCGTTC	➕	➕	➖
Sp3	393	405	GTCTGGGCGGGAC	➕	➕	➖
Spz1	312	318	ACCCAGA	➖	➖	➕
Spz1	399	405	GAGGGGT	➖	➖	➕
Spz1	98	104	ACCCCAG	➖	➖	➕
SRF	350	359	TTATAACTAG	➖	➖	➕
SRF	434	443	ATATAAGCAG	➕	➕	➖
SRY	181	187	AAACAAC	➖	➖	➕
SRY	238	244	TGACAAA	➖	➖	➕
SRY	32	38	AGACAAG	➖	➖	➕
SRY	454	460	CTTGTAC	➖	➖	➕
SRY	322	328	TTACAAA	➕	➕	➖
SRY	65	71	ACACAAG	➕	➕	➖
SRY	196	202	AGACAAA	➖	➕	➕
Staf	215	226	CCCATGAGCCAG	➖	➖	➕
STAT1beta	174	183	TAGAGGAAAA	➖	➖	➕
STAT1beta	2	11	GACTGGAAAT	➖	➖	➕
STAT1beta	260	269	ATGTGGAAAT	➖	➖	➕
STAT1beta	375	384	CTTTCCAGGG	➖	➖	➕
STAT1beta	349	358	CTTTCCGCGG	➕	➕	➖
STAT1beta	362	371	CTTTCCACTG	➕	➕	➖
STAT4	178	183	GGAAAA	➖	➖	➕
STAT4	193	198	GGAAGA	➖	➖	➕
STAT4	361	366	ACTTCC	➖	➖	➕
STAT4	375	380	CTTTCC	➖	➖	➕
STAT4	6	11	GGAAAT	➖	➖	➕
STAT4	169	174	GGAAGT	➕	➕	➖
STAT4	349	354	CTTTCC	➕	➕	➖
STAT4	362	367	CTTTCC	➕	➕	➖
STAT5A	178	181	GGAA	➖	➖	➕
STAT5A	193	196	GGAA	➖	➖	➕
STAT5A	363	366	TTCC	➖	➖	➕
STAT5A	377	380	TTCC	➖	➖	➕
STAT5A	169	172	GGAA	➕	➕	➖
STAT5A	351	354	TTCC	➕	➕	➖
STAT5A	364	367	TTCC	➕	➕	➖
STAT5A	6	9	GGAA	➖	➕	➕
STAT6	225	233	AGCAGGGAA	➕	➖	➖
STE12	140	147	TGTTTCAA	➕	➕	➖
STE12	306	313	AGTTACAT	➕	➕	➖
StuAp	299	306	GCCCGCGA	➕	➕	➖
SWI4	285	292	CACGAAGA	➖	➖	➕
SWI6	285	292	CACGAAGA	➖	➖	➕
T3R-alpha	160	168	TGACCAAAG	➕	➕	➖
T3R-alpha	241	249	TGACCACAG	➕	➕	➖
T3R-alpha	410	418	GAGTGGTCA	➕	➕	➖
T3R-beta2	159	167	TTGACCAAA	➕	➕	➖
T3R-beta2	240	248	ATGACCACA	➕	➕	➖
T3R-beta2	411	419	AGTGGTCAA	➕	➕	➖
TAF	283	289	AGCACGA	➖	➖	➕
TAF	183	189	ACAACGA	➖	➕	➕
Tal-1	194	204	GAAAACAACTG	➖	➕	➖
Tal-1	156	166	CAGTTGATCCC	➖	➖	➕
Tal-1	115	123	CAGGTTCCC	➕	➕	➖
Tal-1	441	451	CAGCTGCTTTC	➕	➕	➖
TBP	319	326	GTATTATA	➖	➖	➕
TBP	321	328	ATTATAAA	➖	➖	➕
TBP	323	330	TATAAAGA	➖	➖	➕
TBP	347	354	AGTTTATA	➖	➖	➕
TBP	349	356	TTTATAAC	➖	➖	➕
TBP	351	358	TATAACTA	➖	➖	➕
TBP	431	438	TGCATAAA	➖	➖	➕
TBP	435	442	TATAAGCA	➕	➕	➖
TBP	49	56	TTTATGGG	➕	➕	➖
TCF-1(P)	171	180	AGGTAGAGGA	➖	➖	➕
TCF-1(P)	312	321	ACCCAGAGTA	➖	➖	➕
TCF-1A	237	245	ATGACAAAG	➖	➖	➕
TCF-1A	160	168	TGACCAAAG	➕	➕	➖
TCF-1A	321	329	TTTACAAAG	➕	➕	➖
TCF-2	208	217	GTTACACCCC	➖	➖	➕
TCF-3	434	444	ATAAAAGCAGC	➖	➖	➕
TCF-4	160	170	TGACCAAAGGG	➕	➕	➖
TCF-4E	239	245	GACAAAG	➖	➖	➕
TCF-4E	162	168	ACCAAAG	➕	➕	➖
TCF-4E	323	329	TACAAAG	➕	➕	➖
TF68	234	243	TGGATGACAA	➖	➖	➕
TFIIB	162	169	ATCCCAGA	➖	➖	➕
TFIIB	22	29	CTCCCAGA	➖	➖	➕
TFIIB	243	250	ACCACAGA	➕	➕	➖
TFIIB	336	343	GACACAGA	➕	➕	➖
TFIIB	420	427	CCCTCAGA	➕	➕	➖
TFIID	319	326	GTATTATA	➖	➖	➕
TFIID	323	330	TATAAAGA	➖	➖	➕
TFIID	347	354	AGTTTATA	➖	➖	➕
TFIID	351	358	TATAACTA	➖	➖	➕
TFIID	435	442	TATAAGCA	➕	➕	➖
TFII-I	158	168	GTTGATCCCAG	➖	➖	➕
TGGCA-binding protein	180	186	AGACCAA	➖	➕	➖
TGGCA-binding protein	405	411	TTGGGGA	➖	➖	➕
TGGCA-binding protein	132	138	TTGGATG	➕	➕	➖
TGGCA-binding protein	160	166	TGACCAA	➕	➕	➖
TGGCA-binding protein	274	280	CAGCCAA	➕	➕	➖
TGIF	238	245	TGACAAAG	➖	➖	➕
TGIF	335	342	TGACACAG	➕	➕	➖
TGT3	199	211	CAACTGCTTGCTA	➕	➕	➖
Tll	321	326	ATTATA	➖	➖	➕
Tll	256	261	ATTAAT	➕	➕	➖
TMF	320	326	TATTATA	➖	➖	➕
TMF	323	329	TATAAAG	➖	➖	➕
TMF	348	354	GTTTATA	➖	➖	➕
TMF	351	357	TATAACT	➖	➖	➕
TMF	432	438	GCATATA	➕	➕	➖
TMF	435	441	TATAAGC	➕	➕	➖
TOXE	33	42	GGCAAGAGAT	➕	➕	➖
TRM1	178	185	GGAAAACA	➖	➖	➕
TRM1	264	271	GGAAATTT	➖	➖	➕
TRM1	373	380	GACTTTCC	➖	➖	➕
TRM1	6	13	GGAAATGG	➖	➖	➕
TRM1	27	34	AGAAAAGG	➕	➕	➖
TRM1	347	354	GACTTTCC	➕	➕	➖
TRM1	360	367	GACTTTCC	➕	➕	➖
Ttk 69K	101	108	CCAGGACC	➕	➕	➖
Ubx	319	324	GTATTA	➖	➖	➕
Ubx	254	259	GTATTA	➕	➕	➖
Ubx	258	263	TAATGT	➕	➕	➖
UME6	183	193	CCACCGAAGGA	➕	➖	➖
unc-86	117	121	GATTC	➖	➖	➕
unc-86	200	204	AAATG	➖	➖	➕
unc-86	266	270	AAATT	➖	➖	➕
unc-86	267	271	AATTT	➖	➖	➕
unc-86	320	324	TATTA	➖	➖	➕
unc-86	8	12	AAATG	➖	➖	➕
unc-86	89	93	CAATG	➖	➖	➕
unc-86	255	259	TATTA	➕	➕	➖
unc-86	258	262	TAATG	➕	➕	➖
unc-86	47	51	GATTT	➕	➕	➖
USF-1	183	189	CCACCGA	➕	➖	➖
USF-1	244	250	CCACAGA	➕	➕	➖
USF-1	366	372	CCACTGG	➕	➕	➖
USF2	238	243	TGACAA	➖	➖	➕
USF2	46	51	TGACTT	➖	➖	➕
USF2	126	131	TGACTT	➕	➕	➖
USF2	156	164	CAGTTGACC	➕	➕	➖
USF2	160	165	TGACCA	➕	➕	➖
USF2	241	246	TGACCA	➕	➕	➖
USF2	335	340	TGACAC	➕	➕	➖
USF2	413	418	TGGTCA	➕	➕	➖
USF2b	234	241	TGGATGAC	➖	➖	➕
USF2b	42	49	TCCTTGAC	➖	➖	➕
USF2b	122	129	CCACTGAC	➕	➕	➖
USF2b	156	163	CAGTTGAC	➕	➕	➖
USF2b	237	244	ATGATGAC	➕	➕	➖
USF2b	415	422	GTCAACCC	➕	➕	➖
VDR	312	315	ACCC	➖	➖	➕
VDR	402	405	GGGT	➖	➖	➕
VDR	98	101	ACCC	➖	➖	➕
Vpr	148	155	GCCAGTAC	➖	➖	➕
Vpr	402	409	GGGTTGGG	➖	➖	➕
Vpr	392	399	GGTCTGGG	➕	➕	➖
v-Rel	370	382	GGGGACTTTCCAG	➖	➖	➕
v-Rel	344	356	AGGGACTTTCCGC	➕	➕	➖
v-Rel	357	369	GGGGACTTTCCAC	➕	➕	➖
VSF-1	129	140	CTTTTGGATGGT	➕	➕	➖
WIZZ	41	51	ATCCTTGACTT	➖	➖	➕
WT1 I	218	224	GTGTGCC	➕	➕	➖
WT1 I	283	289	AGCACAC	➕	➕	➖
WT1 I	62	68	AACACAC	➕	➕	➖
WT1 I	95	101	TACACAC	➕	➕	➖
WT1 I -KTS	297	306	GGGCCCGCGA	➕	➕	➖
WT1 -KTS	297	306	GGGCCCGCGA	➕	➕	➖
XPF-1	223	231	CCAGCAGGG	➕	➖	➖
XPF-1	376	384	TTTCCAGGG	➖	➖	➕
XPF-1	98	106	ACCCCAGGG	➖	➖	➕
XPF-1	291	299	GACACAGGG	➕	➕	➖
Xvent-1	265	272	GAAATTTG	➖	➖	➕
Xvent-1	164	171	CAAAGGGA	➕	➕	➖
Yi	121	130	CCCACTGACT	➕	➕	➖
Yi	300	309	CCCGCGAGTT	➕	➕	➖
Yi	350	359	TTTCCGCGGG	➕	➕	➖
Yi	394	403	TCTGGGCGGG	➕	➕	➖
YY1	10	15	ATGGTT	➖	➖	➕
YY1	192	200	GGGAAGACA	➖	➖	➕
YY1	214	219	CCCCAT	➖	➖	➕
YY1	216	222	CCATGAG	➖	➖	➕
YY1	234	242	TGGATGACA	➖	➖	➕
YY1	28	36	GAAAAGACA	➖	➖	➕
YY1	33	41	GACAAGACA	➖	➖	➕
YY1	7	13	GAAATGG	➖	➖	➕
YY1	225	231	AGCATGG	➖	➕	➕
YY1	228	233	ATGGAA	➖	➕	➕
Zeste	64	70	CACTCAA	➖	➖	➕
ZF5	276	278	GCG	➖	➖	➕
ZF5	277	279	CGC	➖	➖	➕
ZF5	366	368	CGC	➖	➖	➕
ZF5	445	447	CGC	➖	➖	➕
ZF5	452	454	CGC	➖	➖	➕
ZF5	302	304	CGC	➕	➕	➖
ZF5	303	305	GCG	➕	➕	➖
ZF5	354	356	CGC	➕	➕	➖
ZF5	355	357	GCG	➕	➕	➖
ZF5	374	376	GCG	➕	➕	➖
ZF5	399	401	GCG	➕	➕	➖
Zic1	185	188	ACCG	➕	➖	➖
Zic1	11	14	TGGT	➖	➖	➕
Zic1	171	174	AGGT	➖	➖	➕
Zic1	312	315	ACCC	➖	➖	➕
Zic1	402	405	GGGT	➖	➖	➕
Zic1	98	101	ACCC	➖	➖	➕
Zic1	100	103	ACCA	➕	➕	➖
Zic1	106	109	ACCA	➕	➕	➖
Zic1	116	119	AGGT	➕	➕	➖
Zic1	162	165	ACCA	➕	➕	➖
Zic1	182	185	ACCA	➕	➕	➖
Zic1	216	219	CGGT	➕	➕	➖
Zic1	243	246	ACCA	➕	➕	➖
Zic1	391	394	TGGT	➕	➕	➖
Zic1	413	416	TGGT	➕	➕	➖
Zic2	185	187	ACC	➕	➖	➖
Zic2	172	174	GGT	➖	➖	➕
Zic2	312	314	ACC	➖	➖	➕
Zic2	403	405	GGT	➖	➖	➕
Zic2	98	100	ACC	➖	➖	➕
Zic2	100	102	ACC	➕	➕	➖
Zic2	106	108	ACC	➕	➕	➖
Zic2	117	119	GGT	➕	➕	➖
Zic2	162	164	ACC	➕	➕	➖
Zic2	182	184	ACC	➕	➕	➖
Zic2	217	219	GGT	➕	➕	➖
Zic2	243	245	ACC	➕	➕	➖
Zic2	392	394	GGT	➕	➕	➖
Zic2	414	416	GGT	➕	➕	➖
Zic3	185	188	ACCG	➕	➖	➖
Zic3	11	14	TGGT	➖	➖	➕
Zic3	171	174	AGGT	➖	➖	➕
Zic3	312	315	ACCC	➖	➖	➕
Zic3	402	405	GGGT	➖	➖	➕
Zic3	98	101	ACCC	➖	➖	➕
Zic3	100	103	ACCA	➕	➕	➖
Zic3	106	109	ACCA	➕	➕	➖
Zic3	116	119	AGGT	➕	➕	➖
Zic3	162	165	ACCA	➕	➕	➖
Zic3	182	185	ACCA	➕	➕	➖
Zic3	216	219	CGGT	➕	➕	➖
Zic3	243	246	ACCA	➕	➕	➖
Zic3	391	394	TGGT	➕	➕	➖
Zic3	413	416	TGGT	➕	➕	➖
Zta	389	396	TGTGGCCG	➖	➖	➕
Zta	219	226	TGTGCCAG	➕	➕	➖
Zta	281	288	CTAGCACA	➕	➕	➖
Zta	334	341	CTGACACA	➕	➕	➖
Zta	60	67	ATAACACA	➕	➕	➖
Zta	93	100	ACTACACA	➕	➕	➖
Note: a "➕" indicates existence of a TFBS, a "➖ " indicates non-existence of a TFBS
	indicates specific transcription factors of HB010151
	indicates specific transcription factors of HB010161
	indicates specific transcription factors of HB010165
	indicates transcription factors shared by HB010151 and HB010161
	indicates transcription factors shared by HB010151 and HB010165
	indicates transcription factors shared by HB010161 and HB010165
	indicates transcription factors shared by HB010151, HB010161, and HB010165
