## Supplementary Table 6 for "A unified classification system for HIV-1 5’ long terminal repeats"

### Sheet: Sheet1
Supplementary Table 6 The differences of TFBS within 5' LTR between subtype B and CRF08_BC via recombination
Factor name	Start position	End position	String	HB030133	HB070068
ABF1	47	52	ATCAGA	➖	➕
ABI4	131	136	GGTGCC	➖	➕
Adf-1	66	73	TTGGCTGC	➖	➕
ADR1	126	133	TAGGGGGT	➖	➕
ADR1	81	88	ACCCCCTG	➖	➕
Alfin1	80	86	AACCCAC	➕	➖
AML1a	176	185	TCCTTGTGGT	➕	➖
ANF	39	50	TAGACCAGATCA	➖	➕
AP-1	33	40	TCTAGTCA	➕	➖
AP-2alphaA	109	114	GCCTTG	➕	➖
AP-2alphaA	53	58	GCCTGG	➕	➖
AP-2beta	125	136	GTAGGGGGTGCC	➖	➕
AP-3 (2)	178	184	AGTTTAG	➖	➕
AP-3 (2)	71	77	TGCTTAG	➖	➕
AT-BP1	154	163	TGGTAACTAG	➖	➕
AT-BP2	154	163	TGGTAACTAG	➖	➕
ATF3	33	40	TCTAGTCA	➕	➖
BR-C Z2	140	144	CTATT	➕	➖
C/EBPalpha	105	110	GCTTGC	➕	➖
C/EBPalpha	107	109	TTG	➕	➖
C/EBPalpha	107	112	TTGCCT	➕	➖
C/EBPalpha	179	181	TTG	➕	➖
C/EBPalpha	66	68	TTG	➖	➕
C/EBPbeta	107	112	TTGCCT	➕	➖
C/EBPbeta	107	113	TTGCCTT	➕	➖
C/EBPbeta	107	114	TTGCCTTG	➕	➖
C/EBPdelta	142	144	ATT	➕	➖
C/EBPgamma	142	151	ATTGTGTGAC	➕	➖
Cdx-1	119	122	CTTA	➖	➕
Cdx-1	121	124	TAAA	➖	➕
Cdx-1	157	160	TAAC	➖	➕
Cdx-1	180	183	TTTA	➖	➕
Cdx-1	73	76	CTTA	➖	➕
c-Ets-1	104	113	AGCTTCCCTT	➖	➕
c-Ets-1	106	112	CTTCCCT	➖	➕
c-Ets-1 68	104	113	AGCTTCCCTT	➖	➕
c-Fos	33	40	TCTAGTCA	➕	➖
c-Fos	34	40	CTAGTCA	➕	➖
c-Fos	34	41	CTAGTCAG	➕	➖
c-Jun	34	40	CTAGTCA	➕	➖
c-Jun	35	40	TAGTCA	➕	➖
c-Myb	157	164	TAACTAGA	➖	➕
c-Myb	175	182	ACCAGTTT	➖	➕
c-Myb	177	185	CAGTTTAGT	➖	➕
COE1	160	166	CTAGGGA	➕	➖
COE1	108	114	TCCCTTG	➖	➕
COE2	104	112	AGCTTCCCT	➖	➕
COE3	104	116	AGCTTCCCTTGAG	➖	➕
CP2	55	62	CTGGGAGC	➕	➖
CP2	66	73	CTGGCTAG	➕	➖
CP2	172	179	CAGACCAG	➖	➕
c-Rel	118	127	GCTTCGAGCA	➕	➖
CREMtau	69	75	GCTGCTT	➖	➕
CREMtau1	69	75	GCTGCTT	➖	➕
CREMtau2	69	75	GCTGCTT	➖	➕
Cutl1	142	147	ATTGTG	➕	➖
DBP	124	130	AGCAGTG	➕	➖
DBP	68	74	GGCTGCT	➖	➕
DEF:GLO	12	19	TTTTCGCC	➕	➖
DEF:GLO:SQUA	122	128	AAAGTAG	➖	➕
deltaCREB	45	50	AGATCT	➕	➖
Dl	8	16	CTGCTTTTC	➕	➖
DSXF	157	163	TATCTAG	➕	➖
DSXF	122	128	AAAGTAG	➖	➕
DSXF	178	184	AGTTTAG	➖	➕
DSXM	157	163	TATCTAG	➕	➖
DSXM	122	128	AAAGTAG	➖	➕
DSXM	178	184	AGTTTAG	➖	➕
E2F-1:DP-1	12	20	TTTTCGCCT	➕	➖
E47	53	59	GCCTGGG	➕	➖
E47	64	70	CTCTGGC	➕	➖
E47	175	181	ACCAGTT	➖	➕
EIIaE-A	161	167	TAGGGAT	➕	➖
EIIaE-A	55	61	CTGGGAG	➕	➖
EIIaE-A	107	113	TTCCCTT	➖	➕
EIIaE-A	126	132	TAGGGGG	➖	➕
EIIaE-A	52	58	AGCCCGG	➖	➕
EIIaE-A	82	88	CCCCCTG	➖	➕
Elk-1	164	168	GGATC	➕	➖
Elk-1	174	178	GATCC	➕	➖
Elk-1	58	62	GGAGC	➕	➖
Elk-1	106	110	CTTCC	➖	➕
Elk-1	183	187	AGTCC	➖	➕
En-1	177	182	CCTTGT	➕	➖
Eve	116	124	GTGCTTAAA	➖	➕
f(alpha)-f(epsilon)	54	59	CCCGGG	➖	➕
FACB	164	166	GGA	➕	➖
FACB	176	178	TCC	➕	➖
FACB	108	110	TCC	➖	➕
FACB	185	187	TCC	➖	➕
FOXO3a	119	126	CTTAAAGT	➖	➕
FOXO3a	73	80	CTTAGGGA	➖	➕
GAGA factor	62	67	CTCTCT	➕	➖
GAL4	181	188	TTAGTCCG	➖	➕
GATA-1	155	160	GGTATC	➕	➖
GATA-1	157	163	TATCTAG	➕	➖
GATA-2	153	160	CTGGTATC	➕	➖
GATA-3	154	161	TGGTATCT	➕	➖
GCR1	103	113	AAGCTTCCCTT	➖	➕
GR	141	147	TGTTGTG	➖	➕
GR-alpha	140	147	CTGTTGTG	➖	➕
GR-beta	141	148	TGTTGTGT	➖	➕
HELIOS	174	179	GATCCT	➕	➖
HES-1	184	190	GTCCGTG	➖	➕
Hlf	152	160	TCTGGTAAC	➖	➕
HMG I(Y)	104	110	AGCTTCC	➖	➕
HNF-3	121	126	TAAAGT	➖	➕
HNF-3	178	183	AGTTTA	➖	➕
HNF-3	63	68	TCTTTG	➖	➕
HNF-3beta	121	127	TAAAGTA	➖	➕
HNF-3beta	141	147	TGTTGTG	➖	➕
HNF-3beta	177	183	CAGTTTA	➖	➕
HOXA3	128	132	GTGTG	➕	➖
HOXA3	130	134	GTGTG	➕	➖
HOXA3	179	183	TTGTG	➕	➖
HOXA3	140	144	CTGTT	➖	➕
IRF-7A	11	21	CTTTTCGCCTG	➕	➖
JunB	35	40	TAGTCA	➕	➖
JunD	34	40	CTAGTCA	➕	➖
LEF-1	64	71	CTTTGGCT	➖	➕
LF-A1	108	114	TGCCTTG	➕	➖
LF-A1	16	22	TGCCTGT	➖	➕
LIM1	66	69	TTGG	➖	➕
LVc	85	89	CCTGC	➖	➕
LyF-1	53	61	GCCTGGGAG	➕	➖
MCM1	69	79	GCTGCTTAGGG	➖	➕
MEDEA (MED)	127	137	AGGGGGTGCCC	➖	➕
MEDEA (MED)	77	87	GGGAACCCCCT	➖	➕
MEF1	138	147	GTCTGTTGTG	➖	➕
MF3	56	60	TGGGA	➕	➖
MF3	81	85	ACCCA	➕	➖
MF3	174	178	GACCA	➖	➕
MIF-1	151	163	CTCTGGTAACTAG	➖	➕
MNB1a	11	16	CTTTTC	➕	➖
Msx-1	128	130	GTG	➕	➖
Msx-1	130	132	GTG	➕	➖
Msx-1	181	183	GTG	➕	➖
Msx-1	84	86	CAC	➕	➖
MYB2	140	144	CTGTT	➖	➕
MYB2	158	162	AACTA	➖	➕
MYB2	177	181	CAGTT	➖	➕
MYBAS1	128	132	GGGGG	➖	➕
MYBAS1	129	133	GGGGT	➖	➕
MYBAS1	81	85	ACCCC	➖	➕
MYBAS1	82	86	CCCCC	➖	➕
Myf-5	3	15	AGCAGCTGCTTTT	➕	➖
myogenin	66	72	TTGGCTG	➖	➕
Ncx	120	122	TTA	➖	➕
Ncx	121	123	TAA	➖	➕
Ncx	157	159	TAA	➖	➕
Ncx	181	183	TTA	➖	➕
Ncx	74	76	TTA	➖	➕
NERF-1a	6	17	AGCTGCTTTCTG	➖	➕
NF-1	55	60	CTGGGA	➕	➖
NF-1	66	71	CTGGCT	➕	➖
NF-1	174	179	GACCAG	➖	➕
NF-1	66	73	TTGGCTGC	➖	➕
NF-1	66	74	TTGGCTGCT	➖	➕
NF-1 (-like proteins)	65	72	TTTGGCTG	➖	➕
NF-AT2	102	114	AAAGCTTCCCTTG	➖	➕
NF-AT4	120	127	TTAAAGTA	➖	➕
NF-X3	172	179	CAGATCCT	➕	➖
NF-X3	61	68	GCTCTCTG	➕	➖
NF-X3	10	17	GCTTTCTG	➖	➕
NF-X3	135	142	CCCGTCTG	➖	➕
NF-X3	49	56	CAGAGCCC	➖	➕
NHP-1	173	179	AGACCAG	➖	➕
NIT2	157	164	TATCTAGG	➕	➖
Nkx2-1	106	111	CTTGCC	➕	➖
Nkx2-1	178	183	CTTGTG	➕	➖
Nrf2:MafK	12	18	TTTCTGC	➖	➕
p300	164	168	GGATC	➕	➖
p300	174	178	GATCC	➕	➖
p300	58	62	GGAGC	➕	➖
p300	106	110	CTTCC	➖	➕
p300	183	187	AGTCC	➖	➕
p53	50	56	AGAGCCC	➖	➕
Pax-2	37	43	GTCAGAC	➕	➖
Pax-2a	125	131	GCAGTGT	➕	➖
Pax-2a	83	89	CCACTGC	➕	➖
Pax-2a	185	191	TCCGTGT	➖	➕
Pax-6	37	41	GTCAG	➕	➖
Pax-6	172	176	CAGAC	➖	➕
Pax-6	184	188	GTCCG	➖	➕
Pax-8	36	41	GAGTAG	➖	➕
Pax-9a	128	134	GGGGGTG	➖	➕
Pax-9b	128	134	GGGGGTG	➖	➕
PBF	177	184	CCTTGTGG	➕	➖
Pbx1b	167	176	TCCCTCAGAC	➖	➕
POU1F1a	142	146	ATTGT	➕	➖
PR A	139	145	TCTGTTG	➖	➕
PR B	139	145	TCTGTTG	➖	➕
R2	161	166	TAGGGA	➕	➖
R2	55	60	CTGGGA	➕	➖
R2	108	113	TCCCTT	➖	➕
RAR-beta:RXR-alpha	159	170	TCTAGGGATCCC	➕	➖
RC2	172	177	CAGACC	➖	➕
RelA	118	128	GCTTCGAGCAG	➕	➖
RelA	103	112	AAGCTTCCCT	➖	➕
RelA	72	82	GCTTAGGGAAC	➖	➕
RelA	76	85	AGGGAACCCC	➖	➕
RF2a	185	194	TCCGTGTGGA	➖	➕
RP58	41	51	GACCAGATCTG	➕	➖
RP58	44	54	CAGATCTGAGC	➕	➖
Sox13	142	149	ATTGTGTG	➕	➖
Sox2	178	184	CTTGTGG	➕	➖
Spz1	127	133	AGGGGGT	➖	➕
SRY	178	184	CTTGTGG	➕	➖
STAT4	105	110	GCTTCC	➖	➕
STAT5A	107	110	TTCC	➖	➕
STAT6	107	115	TTCCCTTGA	➖	➕
STAT6	73	81	CTTAGGGAA	➖	➕
TCF-1(P)	62	71	CTCTCTGGCT	➕	➖
TCF-1(P)	158	167	AACTAGAGAT	➖	➕
TCF-1(P)	30	39	CTCTCTGAGT	➖	➕
TCF-1A	64	72	CTTTGGCTG	➖	➕
TCF-4E	64	70	CTTTGGC	➖	➕
TFIIB	48	55	TCTGAGCC	➕	➖
TFIIB	54	61	CCTGGGAG	➕	➖
TFIIB	33	40	TCTGAGTA	➖	➕
TGGCA-binding protein	66	72	TTGGCTG	➖	➕
TOXE	158	167	AACTAGAGAT	➖	➕
unc-86	141	145	TATTG	➕	➖
USF-1	178	184	CTTGTGG	➕	➖
USF-1	83	89	CCACTGC	➕	➖
USF2	35	40	TAGTCA	➕	➖
USF2b	37	44	GTCAGACC	➕	➖
VDR	130	133	GGGT	➖	➕
Vpr	82	89	CCCACTGC	➕	➖
WT1 I	128	134	GTGTGTG	➕	➖
WT1 I	130	136	GTGTGCC	➕	➖
WT1 I	80	86	AACCCAC	➕	➖
XPF-1	84	92	CCCTGCTTA	➖	➕
ZF5	16	18	CGC	➕	➖
Zic1	182	185	TGGT	➕	➖
Zic1	130	133	GGGT	➖	➕
Zic1	175	178	ACCA	➖	➕
Zic2	183	185	GGT	➕	➖
Zic2	131	133	GGT	➖	➕
Zic2	175	177	ACC	➖	➕
Zic3	182	185	TGGT	➕	➖
Zic3	130	133	GGGT	➖	➕
Zic3	175	178	ACCA	➖	➕
Zta	131	138	TGTGCCCG	➕	➖
Note: a "➕" indicates existence of a TFBS, a "➖ " indicates non-existence of a TFBS
	indicates specific transcription factors of HB030133
	indicates specific transcription factors of HB070068
	indicates transcription factors shared by HB030133 and HB070068
